# Analysis of single-cell RNA-sequencing data to identify quiescent and proliferating neural cell populations in Glioblastoma

**DOI:** 10.1101/2021.12.09.472030

**Authors:** Rajeev Vikram, Wen□Cheng Chou, Pei-Ei Wu, Wei-Ting Chen, Chen-Yang Shen

## Abstract

**Background:** Diffuse Glioblastoma (GBM) has high mortality and remains one of the most challenging type of cancer to treat. Identifying and characterizing the cells populations driving tumor growth and therapy resistance has been particularly difficult owing to marked inter and intra tumoral heterogeneity observed in these tumors. These tumorigenic populations contain long lived cells associated with latency, immune evasion and metastasis.

**Methods:** Here, we analyzed the single-cell RNA-sequencing data of high grade glioblastomas from four different studies using integrated analysis of gene expression patterns, cell cycle stages and copy number variation to identify gene expression signatures associated with quiescent and cycling neuronal tumorigenic cells.

**Results:** The results show that while cycling and quiescent cells are present in GBM of all age groups, they exist in a much larger proportion in pediatric glioblastomas. These cells show similarities in their expression patterns of a number of pluripotency and proliferation related genes. Upon unbiased clustering, these cells explicitly clustered on their cell cycle stage. Quiescent cells in both the groups specifically overexpressed a number of genes for ribosomal protein, while the cycling cells were enriched in the expression of high-mobility group and heterogeneous nuclear ribonucleoprotein group genes. A number of well-known markers of quiescence and proliferation in neurogenesis showed preferential expression in the quiescent and cycling populations identified in our analysis. Through our analysis, we identify ribosomal proteins as key constituents of quiescence in glioblastoma stem cells.

**Conclusions:** This study identifies gene signatures common to adult and pediatric glioblastoma quiescent and cycling stem cell niches. Further research elucidating their role in controlling quiescence and proliferation in tumorigenic cells in high grade glioblastoma will open avenues in more effective treatment strategies for glioblastoma patients.
