## Additional_file1 for "Analysis of single-cell RNA-sequencing data to identify quiescent and proliferating neural cell populations in Glioblastoma"

### Sheet: Additional_file1
Adult Group
Gene	p_val	avg_log2FC	pct.1	pct.2	p_val_adj	cluster
TOP2A	1.11e-139	1.78941	0.323	0.053	3.28e-135	1
CENPF	8.29e-115	1.6127	0.271	0.053	2.45e-110	1
HMGB2	6.76e-124	1.47714	0.443	0.234	1.99e-119	1
PTTG1	3.12e-88	1.34581	0.352	0.14	9.2e-84	1
EGFR	1.23e-149	1.32087	0.738	0.372	3.62e-145	1
UBE2C	1.29e-76	1.31849	0.252	0.064	3.8e-72	1
HMGN2	6.65e-152	1.30159	0.686	0.537	1.96e-147	1
TUBA1B	9.23e-160	1.25849	0.881	0.744	2.72e-155	1
KPNA2	1.94e-62	1.11925	0.338	0.193	5.73e-58	1
UBE2S	1.8e-61	1.10102	0.494	0.323	5.32e-57	1
POSTN	2.13e-72	1.06202	0.435	0.18	6.27e-68	1
TUBB	2.33e-94	1.05638	0.701	0.517	6.88e-90	1
H2AFZ	7.88e-78	1.01193	0.547	0.412	2.32e-73	1
HES6	4.62e-40	0.992821	0.286	0.177	1.36e-35	1
HN1	2.7e-70	0.987757	0.457	0.272	7.96e-66	1
TYMS	5.49e-60	0.952241	0.252	0.077	1.62e-55	1
HMGB1	1.22e-86	0.911415	0.714	0.637	3.59e-82	1
CKS2	1.34e-42	0.782254	0.386	0.237	3.96e-38	1
TMPO	2.46e-36	0.781648	0.25	0.128	7.25e-32	1
DBI	1.34e-102	0.76486	0.899	0.825	3.96e-98	1
NUDT1	2.56e-37	0.759814	0.26	0.142	7.56e-33	1
HNRNPA1	2.88e-60	0.742592	0.792	0.667	8.49e-56	1
H2AFV	6.93e-44	0.742508	0.478	0.367	2.04e-39	1
RPL35P5	7.57e-34	0.738068	0.33	0.167	2.23e-29	1
RP11-122G18.7	1.54e-53	0.732111	0.529	0.289	4.53e-49	1
STMN1	1.24e-57	0.728261	0.671	0.512	3.65e-53	1
RAN	1.67e-58	0.710108	0.626	0.523	4.92e-54	1
YBX1	5.97e-48	0.705579	0.713	0.588	1.76e-43	1
RP11-452G18.2	6.81e-32	0.697663	0.302	0.148	2.01e-27	1
RP3-342P20.2	5.91e-32	0.695673	0.28	0.131	1.74e-27	1
RP5-1106E3.1	1.39e-32	0.690647	0.269	0.122	4.09e-28	1
NUCKS1	5.19e-39	0.687875	0.56	0.534	1.53e-34	1
RBMX	5.45e-38	0.685039	0.486	0.401	1.61e-33	1
RP11-393N4.2	7.44e-34	0.677556	0.38	0.206	2.19e-29	1
RP11-832N8.1	1.38e-35	0.6655	0.5	0.31	4.07e-31	1
SEC61G	3.42e-80	0.664933	0.959	0.817	1.01e-75	1
CBX3	6.18e-36	0.654296	0.516	0.432	1.82e-31	1
RPS21P4	7.02e-32	0.653757	0.329	0.169	2.07e-27	1
RPS19P3	8.47e-41	0.65313	0.582	0.375	2.5e-36	1
RPL35	1.11e-42	0.646018	0.846	0.771	3.28e-38	1
CCND2	5.97e-36	0.641098	0.554	0.438	1.76e-31	1
MAP2	2.41e-32	0.630648	0.488	0.332	7.11e-28	1
DEK	3.42e-37	0.628678	0.335	0.307	1.01e-32	1
ARL6IP1	1.05e-33	0.626213	0.482	0.462	3.09e-29	1
RPS2P5	1.34e-35	0.625451	0.487	0.295	3.96e-31	1
RPSAP12	6.91e-28	0.625188	0.381	0.222	2.04e-23	1
CTA-242H14.1	9.09e-31	0.624585	0.312	0.158	2.68e-26	1
TUBA1C	6.2e-23	0.623913	0.507	0.452	1.83e-18	1
RPL23AP42	5.82e-30	0.620434	0.432	0.262	1.72e-25	1
PPDPF	1.17e-23	0.618912	0.504	0.386	3.44e-19	1
RPS27	2.88e-86	1.19209	0.804	0.852	8.5e-82	2
RPL37	6.43e-93	1.07426	0.69	0.712	1.9e-88	2
RPS29	1.43e-65	1.02103	0.762	0.776	4.22e-61	2
SOX4	3.03e-48	1.00725	0.359	0.38	8.93e-44	2
RPL13A	2.73e-72	0.840714	0.836	0.718	8.05e-68	2
RPL31	4.23e-78	0.834754	0.741	0.782	1.25e-73	2
RPL13AP5	8.39e-45	0.797324	0.635	0.449	2.48e-40	2
RPL13AP25	7.82e-40	0.794836	0.427	0.313	2.3e-35	2
RPAIN	2.34e-48	0.782558	0.304	0.326	6.91e-44	2
RPL39	5.5e-65	0.767374	0.747	0.753	1.62e-60	2
CTD-2192J16.15	2.83e-32	0.764182	0.436	0.322	8.34e-28	2
RPL34	6.57e-70	0.764065	0.785	0.796	1.94e-65	2
RPL18A	1.54e-80	0.762961	0.81	0.807	4.53e-76	2
RPL26	3.66e-66	0.757543	0.691	0.662	1.08e-61	2
RPL10	1.39e-87	0.752899	0.832	0.844	4.1e-83	2
RPS16	5.2e-68	0.743393	0.84	0.819	1.53e-63	2
RPS17	2.49e-42	0.742912	0.65	0.476	7.35e-38	2
RPL30	3.2e-81	0.741879	0.713	0.779	9.43e-77	2
PTMAP5	4.57e-28	0.739355	0.351	0.241	1.35e-23	2
AC079250.1	2.01e-32	0.735035	0.47	0.337	5.93e-28	2
RPS3A	6.6e-79	0.734448	0.64	0.681	1.95e-74	2
RPL35A	1.12e-72	0.730868	0.773	0.786	3.29e-68	2
EEF1A1P1	3.86e-26	0.727955	0.263	0.175	1.14e-21	2
RPS19	2.07e-79	0.714061	0.931	0.914	6.09e-75	2
RPS15A	8.23e-64	0.711149	0.723	0.725	2.43e-59	2
RPS19P3	3.5e-34	0.705856	0.537	0.396	1.03e-29	2
RPL18	3.13e-73	0.704319	0.781	0.782	9.22e-69	2
RPL37A	1.36e-78	0.703304	0.864	0.88	4.01e-74	2
RP11-466H18.1	2.84e-29	0.691294	0.408	0.309	8.37e-25	2
PSME1	2.14e-57	0.689594	0.208	0.3	6.3e-53	2
RP11-345K20.2	7.61e-28	0.685803	0.339	0.252	2.24e-23	2
RPS23	2.29e-72	0.685242	0.739	0.749	6.76e-68	2
RPL10P15	4.26e-24	0.68406	0.268	0.198	1.26e-19	2
RP3-486I3.4	1.29e-28	0.681912	0.472	0.345	3.81e-24	2
RPS19P1	1.27e-33	0.680055	0.593	0.432	3.74e-29	2
RPS11	1.13e-72	0.67951	0.865	0.881	3.34e-68	2
RPL36	4.98e-71	0.677586	0.792	0.818	1.47e-66	2
RPL13AP7	4.11e-21	0.67546	0.261	0.177	1.21e-16	2
RP11-889L3.1	8.75e-30	0.671359	0.387	0.305	2.58e-25	2
RPL26P19	1.09e-27	0.668572	0.422	0.322	3.22e-23	2
CTC-575D19.1	2.84e-26	0.66774	0.408	0.309	8.37e-22	2
RPS3	1.02e-74	0.667332	0.61	0.669	3.02e-70	2
PTMAP2	8.79e-20	0.663507	0.261	0.18	2.59e-15	2
AC011933.2	1.41e-25	0.658453	0.32	0.25	4.16e-21	2
FTH1P11	6.04e-23	0.653917	0.331	0.249	1.78e-18	2
RP11-69M1.6	3.94e-24	0.651963	0.29	0.217	1.16e-19	2
RPS11P5	2.09e-25	0.650729	0.419	0.315	6.16e-21	2
RPL28	3.32e-63	0.650407	0.703	0.722	9.79e-59	2
RPL38	9.04e-64	0.649522	0.767	0.798	2.67e-59	2
EEF1A1P5	2.02e-27	0.648257	0.437	0.344	5.96e-23	2
MGP	7.66e-74	2.46708	0.3	0.146	2.26e-69	3
IGFBP5	1.58e-195	2.21552	0.747	0.335	4.66e-191	3
IGFBP2	6.78e-109	1.90925	0.623	0.338	2e-104	3
SMARCA5	2.53e-96	1.89982	0.318	0.312	7.48e-92	3
MT2P1	1.79e-113	1.81988	0.559	0.194	5.28e-109	3
MT2A	8.52e-169	1.65635	0.947	0.797	2.51e-164	3
MT1XP1	1.82e-69	1.50306	0.426	0.157	5.37e-65	3
MT1X	4.58e-92	1.44581	0.619	0.494	1.35e-87	3
MT1G	1.18e-59	1.43645	0.422	0.192	3.48e-55	3
IFI6	1.48e-55	1.4047	0.442	0.422	4.38e-51	3
TSPAN31	9.5e-49	1.36119	0.25	0.204	2.8e-44	3
CDK4	8.99e-63	1.31609	0.36	0.319	2.65e-58	3
FTLP3	1.38e-41	1.307	0.409	0.202	4.07e-37	3
SRPX	2.39e-45	1.16122	0.291	0.141	7.05e-41	3
GAPDHP40	2.67e-64	1.14413	0.453	0.18	7.88e-60	3
MT3	5.54e-115	1.13994	0.888	0.786	1.64e-110	3
FTLP2	7.66e-30	1.11001	0.295	0.135	2.26e-25	3
HLA-C	1.31e-83	1.07832	0.45	0.52	3.87e-79	3
TIMP1	1.1e-72	1.02411	0.579	0.391	3.25e-68	3
HLA-B	8.24e-56	1.0144	0.588	0.605	2.43e-51	3
SEC61G	2.15e-64	0.973254	0.86	0.848	6.34e-60	3
MT1E	5.72e-55	0.964819	0.442	0.423	1.69e-50	3
POSTN	3.65e-34	0.95381	0.398	0.207	1.08e-29	3
RPS2P46	5.65e-47	0.940655	0.493	0.248	1.67e-42	3
RP5-940J5.9	2.52e-34	0.925415	0.3	0.125	7.43e-30	3
CST3	7.98e-77	0.908825	0.935	0.873	2.35e-72	3
GAPDHP65	1.02e-36	0.900718	0.328	0.14	3.02e-32	3
RPS2P5	1.99e-54	0.889589	0.569	0.294	5.87e-50	3
BCYRN1	2.69e-12	0.853333	0.307	0.2	7.94e-08	3
RP11-425L10.1	2.51e-47	0.847079	0.597	0.34	7.39e-43	3
AC090498.1	1.97e-50	0.843126	0.502	0.244	5.8e-46	3
MIF	3.19e-48	0.8421	0.554	0.294	9.42e-44	3
PKM	9.01e-36	0.827372	0.465	0.293	2.66e-31	3
RP11-234A1.1	1.48e-62	0.808133	0.681	0.378	4.36e-58	3
COX20	5e-46	0.792657	0.284	0.291	1.48e-41	3
RPL41	1.59e-98	0.792246	0.945	0.93	4.68e-94	3
GNAS	2.05e-65	0.790247	0.68	0.693	6.05e-61	3
RP11-464D20.2	2.58e-39	0.789981	0.494	0.266	7.61e-35	3
AC007969.5	8.62e-53	0.788822	0.649	0.371	2.54e-48	3
RP5-1056L3.3	3.43e-37	0.787473	0.493	0.271	1.01e-32	3
CTC-425F1.4	4.18e-33	0.784848	0.29	0.122	1.23e-28	3
NES	6.81e-32	0.767112	0.438	0.324	2.01e-27	3
RP11-122G18.7	2.27e-38	0.765332	0.539	0.306	6.68e-34	3
AC016739.2	9.2e-64	0.758691	0.757	0.459	2.71e-59	3
APP	4.07e-39	0.758204	0.464	0.424	1.2e-34	3
RPS2P7	1.69e-30	0.746089	0.366	0.183	4.98e-26	3
NME2P1	1.76e-36	0.746033	0.427	0.217	5.18e-32	3
RPS10P3	6.5e-33	0.74216	0.425	0.224	1.92e-28	3
RP11-343H5.4	1.27e-29	0.732316	0.341	0.166	3.74e-25	3
CTD-3035D6.1	1.41e-36	0.73006	0.487	0.266	4.17e-32	3
CD74	2.36e-88	2.80308	0.444	0.21	6.96e-84	4
APOE	5.26e-202	2.52861	0.838	0.331	1.55e-197	4
HLA-DRA	2.84e-78	2.34557	0.405	0.185	8.39e-74	4
C3	1.3e-120	2.34512	0.521	0.156	3.82e-116	4
C1QB	7.13e-70	2.32504	0.281	0.139	2.1e-65	4
ID3	3.15e-149	2.30673	0.662	0.219	9.3e-145	4
CRYAB	1.16e-132	2.28289	0.9	0.54	3.43e-128	4
GFAP	8.71e-142	1.97495	0.779	0.384	2.57e-137	4
SOD2	1.13e-121	1.94478	0.716	0.294	3.32e-117	4
CCL2	7.91e-61	1.82369	0.397	0.13	2.33e-56	4
HLA-DRB1	1.62e-64	1.78318	0.308	0.108	4.77e-60	4
APOC1	1.58e-46	1.74647	0.294	0.159	4.67e-42	4
ITM2C	6.7e-85	1.70317	0.743	0.422	1.98e-80	4
AEBP1	4.57e-54	1.66916	0.405	0.153	1.35e-49	4
ZFP36	4.85e-95	1.65864	0.761	0.409	1.43e-90	4
AQP1	7.96e-49	1.59362	0.301	0.087	2.35e-44	4
HSPB8	6.41e-70	1.55823	0.338	0.077	1.89e-65	4
EGR1	7.88e-79	1.55628	0.823	0.556	2.32e-74	4
CYR61	1.3e-53	1.53142	0.496	0.223	3.83e-49	4
HLA-DPA1	7.78e-58	1.49072	0.275	0.082	2.3e-53	4
SRGN	7.1e-34	1.44547	0.279	0.13	2.09e-29	4
NEAT1	7.59e-54	1.42313	0.513	0.269	2.24e-49	4
GEM	1.06e-47	1.42087	0.336	0.125	3.14e-43	4
CD44	2.71e-58	1.40447	0.485	0.202	7.99e-54	4
GADD45B	5.87e-74	1.40413	0.666	0.327	1.73e-69	4
GJA1	6.1e-41	1.39652	0.399	0.193	1.8e-36	4
HSPA1A	1.05e-42	1.34741	0.721	0.533	3.1e-38	4
EFEMP1	2e-38	1.34587	0.309	0.126	5.89e-34	4
C1R	1.45e-50	1.34514	0.397	0.162	4.28e-46	4
HLA-E	6.67e-55	1.3384	0.518	0.297	1.97e-50	4
DUSP1	6.94e-36	1.33355	0.542	0.346	2.05e-31	4
JUNB	4.44e-71	1.32002	0.807	0.488	1.31e-66	4
EGR3	2.29e-44	1.31764	0.29	0.106	6.74e-40	4
ID4	9.53e-52	1.28925	0.43	0.184	2.81e-47	4
C1S	4.92e-41	1.28534	0.278	0.109	1.45e-36	4
AQP4	1.51e-56	1.27711	0.584	0.286	4.46e-52	4
S100A6	1.85e-44	1.26829	0.804	0.591	5.45e-40	4
A2M	1.79e-30	1.26669	0.342	0.18	5.27e-26	4
BTG2	7.87e-39	1.26012	0.46	0.243	2.32e-34	4
MAOB	5.09e-38	1.24057	0.272	0.101	1.5e-33	4
EGR2	3.75e-34	1.23707	0.275	0.1	1.11e-29	4
SERPING1	1.31e-52	1.23365	0.416	0.166	3.86e-48	4
ATF3	8.57e-38	1.22273	0.425	0.218	2.53e-33	4
JUN	9.28e-54	1.222	0.746	0.491	2.74e-49	4
NUDT4	2.73e-25	1.19938	0.347	0.187	8.06e-21	4
ZFP36L2	1.31e-53	1.19784	0.642	0.374	3.86e-49	4
ACTN1	2.61e-34	1.19502	0.372	0.19	7.71e-30	4
IFITM3	2.23e-60	1.18694	0.714	0.398	6.57e-56	4
NAMPT	4.38e-42	1.18194	0.501	0.258	1.29e-37	4
ANXA1	8.22e-34	1.17202	0.485	0.25	2.43e-29	4
GFAP	5.68e-224	2.71627	0.96	0.383	1.68e-219	5
FAM107A	4.37e-133	2.49672	0.583	0.116	1.29e-128	5
AQP4	5.66e-205	2.34159	0.922	0.267	1.67e-200	5
AHCYL1	4.01e-112	2.31262	0.665	0.258	1.18e-107	5
GATM	1.31e-90	2.0784	0.581	0.247	3.87e-86	5
SLC1A3	1.39e-110	2.0171	0.701	0.346	4.1e-106	5
NDRG2	3.82e-102	2.00676	0.723	0.315	1.13e-97	5
PON2	7e-102	1.90531	0.736	0.403	2.07e-97	5
GJA1	4.58e-124	1.74976	0.712	0.173	1.35e-119	5
NCAN	1.22e-68	1.73659	0.636	0.239	3.59e-64	5
ID3	1.53e-87	1.69473	0.674	0.234	4.52e-83	5
MLC1	1.22e-91	1.66648	0.632	0.181	3.6e-87	5
PSD2	1.59e-85	1.6625	0.441	0.084	4.69e-81	5
ADCYAP1R1	6.94e-78	1.66116	0.437	0.089	2.05e-73	5
C1orf61	1.6e-115	1.65265	0.938	0.629	4.72e-111	5
GSTM1	2.45e-66	1.64778	0.412	0.111	7.22e-62	5
GRAMD3	2.22e-54	1.56205	0.481	0.166	6.54e-50	5
DDR1	4.73e-75	1.55578	0.692	0.354	1.39e-70	5
FADS2	8.46e-74	1.51688	0.681	0.268	2.49e-69	5
AQP1	9.2e-33	1.50923	0.31	0.094	2.71e-28	5
LRIG1	7.01e-54	1.49347	0.512	0.192	2.07e-49	5
HOPX	2.91e-54	1.48885	0.457	0.145	8.59e-50	5
ALDOC	1.59e-75	1.4599	0.729	0.313	4.69e-71	5
EZR	1.84e-73	1.42658	0.608	0.204	5.43e-69	5
NTRK2	7.36e-34	1.40733	0.443	0.199	2.17e-29	5
ITGB8	7.23e-41	1.37388	0.599	0.344	2.13e-36	5
AGT	1.68e-58	1.35114	0.614	0.246	4.94e-54	5
SDC3	1.57e-66	1.34119	0.707	0.315	4.63e-62	5
ID2	1.2e-58	1.33323	0.698	0.36	3.55e-54	5
SUMF2	9.03e-52	1.32238	0.483	0.19	2.66e-47	5
ATP1B2	3.85e-76	1.30745	0.749	0.346	1.14e-71	5
ID4	5.1e-63	1.30743	0.554	0.182	1.5e-58	5
ATP1A2	8.25e-47	1.28156	0.652	0.32	2.43e-42	5
CLU	1.24e-102	1.27984	0.971	0.718	3.67e-98	5
BCAN	6.12e-72	1.27874	0.936	0.635	1.8e-67	5
MAP4	1.16e-40	1.26725	0.537	0.26	3.42e-36	5
LPL	2.23e-28	1.23149	0.337	0.145	6.58e-24	5
TRIM47	1.29e-40	1.22602	0.344	0.104	3.79e-36	5
PAQR4	1.23e-45	1.22552	0.344	0.104	3.63e-41	5
PMP2	6.64e-57	1.22402	0.678	0.314	1.96e-52	5
HES6	4.23e-31	1.21989	0.428	0.182	1.25e-26	5
TSC22D4	3.21e-64	1.19972	0.763	0.425	9.47e-60	5
F3	3.58e-52	1.19788	0.585	0.239	1.06e-47	5
ALDH1L1	1.17e-48	1.19538	0.379	0.105	3.45e-44	5
RGMA	1.55e-72	1.17752	0.494	0.122	4.58e-68	5
TTYH1	7.41e-51	1.17703	0.614	0.27	2.19e-46	5
HSPB8	1.11e-26	1.16811	0.271	0.092	3.28e-22	5
S100B	2.17e-49	1.15048	0.787	0.525	6.41e-45	5
CRISPLD1	4.11e-44	1.14754	0.357	0.096	1.21e-39	5
CPE	2.77e-61	1.1461	0.772	0.42	8.18e-57	5
CHI3L1	8.13e-230	3.81401	0.924	0.282	2.4e-225	6
SERPINE1	7.37e-160	2.73466	0.642	0.081	2.17e-155	6
C8orf4	3.1e-184	2.64188	0.792	0.128	9.13e-180	6
SERPINA3	8.79e-95	2.53052	0.447	0.056	2.59e-90	6
TNC	1.12e-142	2.50306	0.82	0.217	3.29e-138	6
ADM	1.2e-120	2.48386	0.591	0.094	3.53e-116	6
MALAT1.1	8.81e-49	2.46867	0.335	0.068	2.6e-44	6
ENO2	5.94e-113	2.43276	0.703	0.188	1.75e-108	6
CAV1	1.14e-176	2.42773	0.609	0.053	3.38e-172	6
CA12	2.58e-185	2.37607	0.673	0.064	7.6e-181	6
SLC2A1	2.38e-86	2.29735	0.591	0.162	7.01e-82	6
NDRG1	5.45e-77	2.29575	0.485	0.134	1.61e-72	6
RGS2	3.43e-122	2.28232	0.713	0.178	1.01e-117	6
CYR61	1.78e-128	2.24193	0.792	0.213	5.24e-124	6
LOX	8.14e-100	2.2296	0.348	0.021	2.4e-95	6
CD44	2.44e-164	2.18254	0.83	0.189	7.19e-160	6
HILPDA	7.94e-82	2.1498	0.388	0.053	2.34e-77	6
ANXA2	6.16e-144	2.14156	0.822	0.224	1.82e-139	6
VEGFA	5.88e-110	2.12166	0.718	0.179	1.73e-105	6
SPP1	1.2e-66	2.10273	0.835	0.483	3.53e-62	6
SOD2	1.23e-135	2.0827	0.873	0.302	3.62e-131	6
SPOCD1	3.73e-188	2.07177	0.569	0.027	1.1e-183	6
TIMP1	8.41e-118	2.06401	0.896	0.385	2.48e-113	6
NAMPT	3.74e-147	1.99341	0.82	0.245	1.1e-142	6
CDKN2A	6.07e-167	1.95993	0.718	0.132	1.79e-162	6
PKM2	3.27e-100	1.94005	0.607	0.202	9.64e-96	6
NNMT	5.97e-127	1.91058	0.602	0.085	1.76e-122	6
AKAP12	3.8e-81	1.89252	0.525	0.117	1.12e-76	6
NFKBIA	2.87e-97	1.88831	0.779	0.288	8.46e-93	6
DUSP6	6.02e-64	1.88752	0.541	0.169	1.78e-59	6
C1R	7.72e-124	1.88592	0.701	0.15	2.28e-119	6
FLNA	2.79e-125	1.88029	0.794	0.214	8.22e-121	6
RND3	1.07e-145	1.85891	0.647	0.088	3.16e-141	6
MT1X	9.01e-88	1.85111	0.929	0.483	2.66e-83	6
MT2A	6.92e-114	1.83966	0.997	0.808	2.04e-109	6
UPP1	4.55e-104	1.82148	0.528	0.085	1.34e-99	6
LGALS3	2.57e-131	1.82111	0.817	0.223	7.58e-127	6
CTSB	9.53e-96	1.80603	0.838	0.385	2.81e-91	6
C3	5.17e-78	1.79751	0.599	0.167	1.52e-73	6
CXCL14	3.56e-134	1.75544	0.581	0.069	1.05e-129	6
PGK1	2.37e-79	1.74355	0.805	0.383	6.99e-75	6
SHC1	7.01e-107	1.73798	0.594	0.112	2.07e-102	6
SQSTM1	2.42e-90	1.69876	0.792	0.34	7.15e-86	6
FN1	2.52e-72	1.69267	0.678	0.229	7.43e-68	6
CSRP2	2.32e-116	1.68272	0.744	0.183	6.85e-112	6
HIST2H2AA4	1e-32	1.67412	0.297	0.077	2.95e-28	6
DUSP1	1.21e-88	1.65434	0.822	0.334	3.57e-84	6
JUN	9.13e-75	1.65383	0.906	0.491	2.69e-70	6
SCG2	5.3e-67	1.64789	0.548	0.15	1.56e-62	6
PLP2	5.64e-167	1.64769	0.688	0.086	1.66e-162	6
APOD	0	4.37644	1	0.13	0	7
MEG3	0	3.65013	0.973	0.08	0	7
VCAN	0	3.64693	0.992	0.311	0	7
CDR1	0	3.6252	0.916	0.038	0	7
GPR17	0	3.58987	0.819	0.024	0	7
MEGF11	0	3.49232	0.941	0.029	0	7
PLLP	0	3.38672	0.954	0.093	0	7
EHD3	2.63196439708638e-311	3.33151	0.792	0.029	7.76e-307	7
PDZD2	1.11095148159538e-313	3.32354	0.895	0.074	0	7
PDGFRA	0	3.31835	0.949	0.063	0	7
TNR	0	3.2922	0.957	0.038	0	7
HTRA1	5.36e-298	3.21159	0.984	0.287	1.58e-293	7
NAV1	3.35142636762087e-314	3.17328	0.976	0.183	9.884696928661e-310	7
SPOCK1	4.73e-285	3.13459	0.916	0.101	1.4e-280	7
DNER	2.08e-284	3.09137	0.965	0.189	6.13e-280	7
SULF2	4.77974239793237e-313	3.03466	0.925	0.092	0	7
NLGN3	7.74e-273	3.02241	0.941	0.156	2.28e-268	7
SCD5	1.07e-301	2.92779	0.997	0.325	3.16e-297	7
ATCAY	0	2.84565	0.908	0.05	0	7
ABHD2	1.21e-233	2.77489	0.943	0.197	3.56e-229	7
HIP1R	1.34e-291	2.74133	0.884	0.08	3.96e-287	7
SNX22	1.97626258336499e-323	2.69019	0.914	0.116	5.82878886337669e-319	7
CA10	0	2.66957	0.73	0.007	0	7
DHCR7	3.14e-201	2.65869	0.752	0.098	9.25e-197	7
MTSS1	7.69e-277	2.63443	0.922	0.108	2.27e-272	7
EPN2	6.91e-281	2.6306	0.96	0.183	2.04e-276	7
CSPG4	9.63e-270	2.62744	0.884	0.081	2.84e-265	7
OMG	4.1e-222	2.5758	0.784	0.077	1.21e-217	7
LHFPL3	0	2.56445	0.868	0.028	0	7
PCDHGC3	2.57e-189	2.53579	0.784	0.112	7.58e-185	7
LPPR1	2.66e-281	2.53062	0.795	0.038	7.85e-277	7
TSPAN7	4.61e-229	2.52739	0.984	0.288	1.36e-224	7
PCDH15	0	2.47827	0.825	0.014	0	7
IDI1	7.37e-212	2.40214	0.876	0.155	2.17e-207	7
CCDC50	2.24e-227	2.386	0.943	0.192	6.6e-223	7
SLC6A1	7.63e-231	2.37491	0.827	0.089	2.25e-226	7
TSC22D1	8.73e-195	2.33937	0.968	0.363	2.58e-190	7
SOX10	0	2.33711	0.93	0.043	0	7
BCAS1	3.08e-221	2.31769	0.722	0.052	9.09e-217	7
XYLT1	5.51e-271	2.3077	0.811	0.049	1.63e-266	7
GFRA1	2.83e-257	2.27928	0.636	0.012	8.36e-253	7
SLC22A17	1.5e-180	2.27367	0.935	0.265	4.43e-176	7
ALDOC	7.13e-179	2.25169	0.96	0.303	2.1e-174	7
BAMBI	2.72e-227	2.25024	0.685	0.035	8.03e-223	7
PDE4B	5.99e-192	2.24683	0.906	0.201	1.77e-187	7
ZNF462	7.55e-166	2.23383	0.849	0.176	2.23e-161	7
RTN1	5.27e-213	2.22909	0.803	0.09	1.55e-208	7
OLIG1	3.61e-216	2.22403	0.992	0.292	1.07e-211	7
NRCAM	8.5e-199	2.21338	0.976	0.268	2.51e-194	7
GPNMB	2.26e-61	2.18267	0.337	0.081	6.66e-57	7
PLP1	0	6.35652	1	0.162	0	8
MBP	5.13e-287	5.11231	0.994	0.105	1.51e-282	8
TF	6.25e-284	5.08244	0.994	0.078	1.84e-279	8
CLDND1	1.86e-248	4.71497	0.988	0.24	5.48e-244	8
ERMN	8.92e-284	4.70355	0.965	0.045	2.63e-279	8
PTGDS	2.38e-266	4.61142	0.994	0.167	7.02e-262	8
QDPR	2.57e-192	4.25715	0.959	0.151	7.58e-188	8
MAL	2.77e-274	4.23595	0.953	0.059	8.18e-270	8
MAG	2.03e-261	4.08235	0.924	0.027	5.98e-257	8
ENPP2	3.57e-266	3.99725	0.971	0.042	1.05e-261	8
TMEM144	4.4e-254	3.95104	0.977	0.059	1.3e-249	8
RNASE1	1.43e-231	3.94882	0.977	0.067	4.23e-227	8
PPP1R14A	4.99e-240	3.94849	0.988	0.093	1.47e-235	8
CNP	8.21e-209	3.86206	1	0.329	2.42e-204	8
KLK6	3.43e-269	3.73521	0.872	0.027	1.01e-264	8
CNDP1	2.03e-259	3.72027	0.89	0.021	5.99e-255	8
MOG	6.42e-265	3.64024	0.942	0.034	1.89e-260	8
APLP1	1.91e-199	3.63665	0.994	0.188	5.64e-195	8
OPALIN	4.24e-230	3.58825	0.866	0.021	1.25e-225	8
LINC00844	2.8e-93	3.57754	0.512	0.066	8.25e-89	8
CAPN3	2.31e-221	3.47613	0.901	0.037	6.82e-217	8
TUBB4A	3.17e-151	3.46641	0.977	0.142	9.34e-147	8
2021-09-04	1.92e-156	3.44715	0.512	0.029	5.66e-152	8
44443	1.84e-79	3.44522	0.459	0.043	5.43e-75	8
CNTN2	4.27e-242	3.44481	0.965	0.046	1.26e-237	8
MOBP	1.04e-240	3.43547	0.895	0.027	3.07e-236	8
EVI2A	1.76e-202	3.42401	0.901	0.051	5.18e-198	8
SCD	9.87e-173	3.33181	0.994	0.228	2.91e-168	8
CARNS1	1.22e-236	3.30081	0.895	0.03	3.6e-232	8
2021-09-07	3.81e-133	3.24233	0.512	0.044	1.12e-128	8
SPOCK3	7.48e-193	3.15857	0.901	0.051	2.21e-188	8
CSRP1	1.58e-135	3.0884	0.901	0.201	4.66e-131	8
RNR2	1.28e-60	3.06585	0.512	0.05	3.77e-56	8
PLA2G16	4.9e-175	3.04109	0.919	0.163	1.45e-170	8
EDIL3	5.16e-175	2.97386	0.936	0.075	1.52e-170	8
SLC44A1	9.36e-144	2.95651	0.953	0.175	2.76e-139	8
LAMP2	3.04e-142	2.92217	0.971	0.3	8.98e-138	8
PIP4K2A	2.03e-195	2.91988	0.971	0.129	5.98e-191	8
DBNDD2	1.62e-150	2.90549	0.622	0.043	4.78e-146	8
RNR1	1.57e-61	2.90287	0.512	0.05	4.64e-57	8
HSPA2	2e-124	2.90075	0.872	0.139	5.9e-120	8
ABCA2	4.38e-134	2.83797	0.919	0.14	1.29e-129	8
SLC31A2	1.42e-183	2.82478	0.872	0.044	4.17e-179	8
CFL2	2.75e-131	2.77006	0.895	0.168	8.12e-127	8
SELENOW	5.83e-134	2.7681	0.512	0.04	1.72e-129	8
CBR1	4.86e-137	2.74185	0.965	0.341	1.43e-132	8
ELOVL1	1.8e-131	2.73465	0.872	0.133	5.3e-127	8
BIN1	1.48e-134	2.71901	0.849	0.096	4.37e-130	8
SLC24A2	8.23e-172	2.70573	0.895	0.06	2.43e-167	8
PLLP	3.46e-136	2.69172	0.953	0.125	1.02e-131	8
COL4A1	9.59e-169	4.477	0.867	0.093	2.83e-164	9
IGFBP7	1.97e-194	4.13192	0.972	0.289	5.8e-190	9
CLDN5	3.2e-100	3.86051	0.503	0.013	9.44e-96	9
ITM2A	7.13e-81	3.67311	0.462	0.065	2.1e-76	9
COL4A2	5.69e-139	3.66852	0.825	0.1	1.68e-134	9
RGS5.1	6.61e-59	3.58982	0.35	0.016	1.95e-54	9
A2M	1.72e-88	3.38005	0.79	0.183	5.08e-84	9
CTGF	1.25e-81	3.34978	0.713	0.107	3.68e-77	9
ESAM	1.06e-118	3.28585	0.629	0.013	3.12e-114	9
ACTA2	2.23e-40	3.23795	0.294	0.033	6.59e-36	9
APOLD1	1.6e-97	3.16255	0.559	0.042	4.71e-93	9
LINC00152	1.58e-76	3.08729	0.608	0.111	4.67e-72	9
ITGB1	1.21e-106	3.05998	0.776	0.204	3.58e-102	9
SPARC	4.06e-115	3.03308	0.972	0.644	1.2e-110	9
FN1	1.6e-72	2.92144	0.783	0.247	4.71e-68	9
MIR4435-2HG	2.77e-63	2.91292	0.455	0.031	8.18e-59	9
MCAM	1.63e-76	2.86468	0.629	0.104	4.8e-72	9
VWF	9.17e-52	2.65139	0.273	0.008	2.7e-47	9
HSPG2	3.21e-49	2.57737	0.343	0.024	9.48e-45	9
ANGPT2	1.2e-48	2.5652	0.266	0.018	3.53e-44	9
GNG11	8.06e-66	2.55095	0.497	0.077	2.38e-61	9
TAGLN	8.47e-26	2.49919	0.378	0.093	2.5e-21	9
ADGRL4	1.35e-61	2.46498	0.294	0.002	3.98e-57	9
LAMA4	2.87e-58	2.4452	0.49	0.089	8.46e-54	9
PECAM1	2.39e-57	2.44245	0.35	0.037	7.06e-53	9
IFI27	2.3e-39	2.4246	0.434	0.075	6.77e-35	9
COL3A1	1.04e-44	2.38215	0.266	0.007	3.06e-40	9
BGN	4.36e-49	2.36105	0.531	0.16	1.29e-44	9
NDUFA4L2	4.37e-36	2.35419	0.329	0.056	1.29e-31	9
ENG	5.6e-54	2.32845	0.392	0.034	1.65e-49	9
FLT1	2.77e-52	2.32282	0.301	0.009	8.17e-48	9
ITGA1	5.14e-83	2.27996	0.441	0.008	1.52e-78	9
EPAS1	1.13e-52	2.27868	0.622	0.165	3.32e-48	9
CD93	1.67e-53	2.26428	0.329	0.015	4.92e-49	9
PLXND1	1.55e-41	2.12538	0.336	0.059	4.57e-37	9
MYO1B	1.26e-63	2.119	0.364	0.016	3.72e-59	9
ABCG2	3.45e-48	2.10517	0.294	0.012	1.02e-43	9
RGCC	4.16e-27	2.05829	0.385	0.141	1.23e-22	9
PODXL	1.5e-36	2.0539	0.343	0.049	4.44e-32	9
CALD1	8.08e-41	2.04335	0.636	0.336	2.38e-36	9
UACA	2.27e-39	2.02494	0.336	0.057	6.71e-35	9
COL18A1	1.55e-31	2.01274	0.308	0.044	4.58e-27	9
CD34	5.27e-32	1.97703	0.294	0.037	1.56e-27	9
LAMC1	1.09e-36	1.97306	0.469	0.14	3.2e-32	9
CA2	1.1e-22	1.96739	0.406	0.2	3.25e-18	9
ADGRF5	4.45e-45	1.96567	0.259	0.004	1.31e-40	9
OLFML3	3.47e-29	1.96405	0.266	0.048	1.02e-24	9
PRSS23	1.65e-33	1.96333	0.322	0.058	4.87e-29	9
ETS1	1e-33	1.94487	0.385	0.068	2.96e-29	9
FSTL1	5.8e-35	1.93693	0.503	0.14	1.71e-30	9
SLC1A2	3.33e-150	5.13269	1	0.241	9.83e-146	10
AGXT2L1	9.03e-158	4.9483	0.974	0.005	2.66e-153	10
GPR98	1.45e-145	4.50042	0.962	0.032	4.29e-141	10
GLUL	1.06e-125	4.18485	1	0.461	3.12e-121	10
SPARCL1	4.1e-128	4.13213	1	0.501	1.21e-123	10
WIF1	3.07e-110	3.87948	0.782	0.005	9.05e-106	10
SLC1A3	7.49e-100	3.86118	1	0.365	2.21e-95	10
GJB6	1.21e-132	3.81019	0.923	0.019	3.56e-128	10
PPAP2B	8.94e-98	3.74143	1	0.165	2.64e-93	10
TPP1	3.38e-74	3.63512	0.962	0.237	9.96e-70	10
CLDN10	2.21e-103	3.60178	0.949	0.077	6.52e-99	10
CPE	4.45e-100	3.51967	1	0.44	1.31e-95	10
NTRK2	1.48e-87	3.49788	1	0.208	4.36e-83	10
AGT	2.42e-83	3.43635	1	0.266	7.13e-79	10
SERPINE2	1.49e-78	3.41415	0.974	0.213	4.4e-74	10
DKK3	2.41e-70	3.3855	0.897	0.166	7.12e-66	10
GLUD1	1.88e-91	3.36476	1	0.183	5.56e-87	10
ALDOC	1.02e-69	3.29268	0.974	0.338	3.02e-65	10
CPNE6	4.01e-102	3.23438	0.731	0.004	1.18e-97	10
RYR3	3.26e-85	3.22942	0.923	0.065	9.6e-81	10
SCG3	2.3e-76	3.07987	0.987	0.195	6.77e-72	10
ATP1A2	8.99e-71	3.07849	1	0.337	2.65e-66	10
SLC1A4	3.05e-75	3.07104	0.795	0.047	8.99e-71	10
C10orf54	4.76e-86	3.0386	0.821	0.028	1.41e-81	10
CSRP1	1.93e-60	3.00119	0.923	0.212	5.71e-56	10
PRODH	1.01e-103	2.95698	0.987	0.05	2.98e-99	10
STOM	1.99e-65	2.92684	0.936	0.149	5.88e-61	10
PPP1R1B	7.89e-126	2.90249	0.936	0.01	2.33e-121	10
GRAMD3	3.56e-60	2.86765	0.949	0.181	1.05e-55	10
PAMR1	3.92e-69	2.84532	0.731	0.034	1.16e-64	10
HHATL	6.67e-71	2.82664	0.744	0.039	1.97e-66	10
AQP4	1.16e-61	2.82568	1	0.31	3.44e-57	10
GPR37L1	1.99e-58	2.80894	0.936	0.213	5.86e-54	10
SLC25A18	6.97e-74	2.79253	0.885	0.078	2.05e-69	10
SLC39A12	2.95e-108	2.77442	0.795	0.005	8.7e-104	10
GABRA2	4.78e-85	2.7651	0.782	0.018	1.41e-80	10
GPRC5B	3.59e-52	2.75915	0.974	0.32	1.06e-47	10
GPM6A	3.48e-65	2.7481	0.974	0.454	1.03e-60	10
ABLIM1	8.35e-60	2.70982	0.936	0.147	2.46e-55	10
TPD52L1	6.98e-77	2.68082	0.897	0.065	2.06e-72	10
GSTM5	5.41e-76	2.6571	0.744	0.023	1.6e-71	10
GABRB1	3.07e-76	2.65068	0.859	0.05	9.06e-72	10
GJA1	5.21e-59	2.65015	0.987	0.206	1.54e-54	10
SYNE1	9.32e-59	2.6309	0.923	0.169	2.75e-54	10
FAM107A	1.71e-62	2.61597	0.962	0.142	5.05e-58	10
CLU	1.12e-56	2.60277	1	0.735	3.31e-52	10
ALDH2	3.74e-53	2.58823	0.885	0.145	1.1e-48	10
PTPLAD1	2.69e-57	2.58371	0.872	0.121	7.94e-53	10
SLC15A2	2.59e-67	2.57929	0.808	0.056	7.64e-63	10
TSPAN7	2.1e-52	2.57754	0.987	0.325	6.2e-48	10
IGLL5	8.16e-106	8.00161	0.948	0.026	2.41e-101	11
JCHAIN	2.08e-119	6.2949	0.948	0.022	6.14e-115	11
MZB1	1.06e-139	5.09852	0.948	0.021	3.12e-135	11
SSR4	3.99e-129	4.71387	0.948	0.481	1.18e-124	11
RNR2	2.25e-66	4.35468	0.948	0.055	6.63e-62	11
IFITM1	1.97e-77	4.26675	0.948	0.063	5.81e-73	11
FKBP11	3.59e-115	4.26512	0.948	0.059	1.06e-110	11
BMS1P20	2.32e-37	4.19043	0.5	0.012	6.83e-33	11
RNR1	8.06e-65	3.96864	0.948	0.055	2.38e-60	11
XBP1	1.66e-68	3.77071	0.931	0.163	4.89e-64	11
RNA18S5	1.61e-69	3.50958	0.897	0.035	4.76e-65	11
DERL3	1.78e-104	3.48722	0.931	0.014	5.25e-100	11
FXYD3	6.74e-72	3.33311	0.897	0.034	1.99e-67	11
FKBP2	3.6e-59	3.23211	0.948	0.302	1.06e-54	11
SELENOS	1e-86	3.18472	0.948	0.038	2.96e-82	11
IFI27	2.6e-57	3.16252	0.931	0.075	7.67e-53	11
HERPUD1	9.1e-57	3.11355	1	0.233	2.68e-52	11
KRT6A	1.35e-77	3.00779	0.914	0.022	3.99e-73	11
PRDX4	3.68e-56	2.97366	0.966	0.247	1.09e-51	11
RGS1	2.1e-49	2.93476	0.914	0.088	6.2e-45	11
CD79A	3.25e-101	2.93179	0.862	0.005	9.57e-97	11
B2M	4.14e-72	2.90268	0.966	0.736	1.22e-67	11
RPS27	1.61e-54	2.89249	0.983	0.842	4.76e-50	11
ELOB	1.13e-65	2.89196	0.948	0.053	3.32e-61	11
PIM2	3.09e-70	2.80649	0.914	0.043	9.13e-66	11
SELENOK	1.49e-72	2.79599	0.897	0.044	4.4e-68	11
S100A11	1.73e-47	2.78131	0.948	0.183	5.09e-43	11
RPS29	2.93e-43	2.77204	1	0.771	8.66e-39	11
KRTCAP2	3.37e-63	2.77059	0.948	0.252	9.94e-59	11
RPL36AL	2.1e-47	2.72416	0.948	0.349	6.2e-43	11
ISG20	2.42e-75	2.71006	0.948	0.05	7.14e-71	11
SDC1	1.42e-75	2.69338	0.931	0.038	4.19e-71	11
KRT17	2.01e-72	2.69023	0.897	0.026	5.93e-68	11
SEC11C	3.02e-45	2.68178	0.931	0.299	8.91e-41	11
PSME1	1.13e-47	2.64705	0.966	0.275	3.32e-43	11
RACK1	1.88e-66	2.59869	0.948	0.052	5.55e-62	11
SEC62	1.67e-41	2.59275	0.948	0.44	4.93e-37	11
PTPRCAP	2.31e-79	2.57495	0.931	0.029	6.8e-75	11
CYBA	1.39e-49	2.57163	0.914	0.102	4.11e-45	11
SLAMF7	1.91e-93	2.52788	0.879	0.01	5.62e-89	11
FAM46C	2.41e-73	2.52372	0.862	0.023	7.1e-69	11
RN7SK	9.24e-54	2.49234	0.897	0.063	2.73e-49	11
RRBP1	5.49e-45	2.48665	0.966	0.209	1.62e-40	11
MALAT1	2.87e-41	2.45035	0.983	0.762	8.46e-37	11
SPCS3	6.72e-43	2.44502	0.914	0.164	1.98e-38	11
CD38	1.46e-63	2.40691	0.828	0.028	4.31e-59	11
TXNIP	4.95e-42	2.35544	0.948	0.146	1.46e-37	11
SEM1	1.27e-65	2.34541	0.948	0.051	3.73e-61	11
HBB	1.71e-32	2.31928	0.483	0.016	5.05e-28	11
RPL37	1.73e-37	2.30117	0.983	0.705	5.11e-33	11
CXCL14	4.8e-26	5.05564	0.667	0.103	1.42e-21	12
CCK	7.78e-27	4.64512	0.524	0.001	2.29e-22	12
SNAP25	3.06e-30	3.96767	0.857	0.078	9.02e-26	12
RTN1	2.83e-29	3.88167	1	0.134	8.35e-25	12
MEG3	1.82e-15	3.64803	0.81	0.137	5.38e-11	12
GAD1	6.25e-27	3.54971	0.81	0.034	1.84e-22	12
CALB2	2.33e-23	3.35601	0.619	0.007	6.87e-19	12
TMEM130	3.93e-26	3.30748	0.905	0.042	1.16e-21	12
CNTNAP2	4.5e-21	3.18495	0.714	0.045	1.33e-16	12
CALY	2.34e-32	3.16535	0.714	0.003	6.9e-28	12
NAP1L3	2.95e-21	2.93733	0.81	0.069	8.71e-17	12
CDR1	1.74e-11	2.91843	0.714	0.094	5.13e-07	12
RELN	2.12e-16	2.86914	0.476	0.011	6.26e-12	12
KLC1	7.89e-15	2.83474	0.857	0.23	2.33e-10	12
TSPYL4	1.49e-13	2.82309	0.857	0.173	4.41e-09	12
PCP4L1	7.92e-35	2.76114	0.762	0.006	2.34e-30	12
STXBP1	3.86e-20	2.75304	0.857	0.095	1.14e-15	12
TAGLN3	9.4e-27	2.74904	0.952	0.046	2.77e-22	12
SYT1	2.15e-28	2.7326	0.619	0.003	6.33e-24	12
USP11	6.56e-15	2.72021	0.905	0.27	1.94e-10	12
VIP	1.41e-13	2.72018	0.286	0.001	4.17e-09	12
SYNGR3	1.04e-26	2.71494	0.762	0.013	3.06e-22	12
SCG2	4.57e-13	2.66625	0.857	0.176	1.35e-08	12
YWHAH	8.83e-13	2.62852	0.81	0.228	2.6e-08	12
TUBB3	1.17e-16	2.62197	0.81	0.109	3.44e-12	12
DLX6-AS1	2.19e-32	2.59573	0.714	0.003	6.45e-28	12
RGS12	1.19e-14	2.58427	0.762	0.118	3.5e-10	12
SYNPR	6.77e-32	2.56111	0.619	0	2e-27	12
SERINC1	9.63e-15	2.54334	0.905	0.313	2.84e-10	12
B3GNT1	1.6e-15	2.5301	0.762	0.103	4.72e-11	12
STMN2	8.86e-29	2.51938	0.905	0.022	2.61e-24	12
TERF2IP	2.48e-16	2.50433	0.952	0.288	7.32e-12	12
GABRA1	2.81e-30	2.47782	0.619	0.001	8.3e-26	12
GNG3	1.3e-19	2.44599	0.857	0.063	3.84e-15	12
NDRG4	4.31e-13	2.41798	0.857	0.149	1.27e-08	12
CDS2	3.74e-13	2.41517	0.857	0.235	1.1e-08	12
RTN3	1.88e-13	2.37114	0.952	0.4	5.55e-09	12
CAMK2B	1.81e-17	2.36975	0.81	0.069	5.33e-13	12
SCG5	1.8e-16	2.36288	0.952	0.19	5.31e-12	12
SLC6A1	2.68e-10	2.35739	0.714	0.136	7.89e-06	12
LOC157627	9.65e-28	2.35006	0.762	0.01	2.85e-23	12
TSPYL2	8.18e-16	2.34358	0.81	0.103	2.41e-11	12
PNMA2	3.28e-14	2.32475	0.81	0.119	9.67e-10	12
MATR3	1.64e-15	2.29945	1	0.258	4.83e-11	12
GAD2	6.31e-37	2.28085	0.714	0.001	1.86e-32	12
ELAVL4	1.53e-18	2.26108	0.81	0.051	4.51e-14	12
MYT1L	4.95e-36	2.24754	0.952	0.014	1.46e-31	12
SPOCK1	3.09e-09	2.23637	0.762	0.153	9.1e-05	12
NAPB	8.88e-21	2.23468	0.762	0.032	2.62e-16	12
CAMKV	6.02e-31	2.22476	0.762	0.005	1.77e-26	12
Pediatric Group
Gene	p_val	avg_log2FC	pct.1	pct.2	p_val_adj	cluster
FOLH1	7.26e-31	3.25258	0.309	0.061	1.52e-26	1
LOC440040	8.29e-33	2.7535	0.421	0.14	1.73e-28	1
RPS4Y1	4.48e-34	2.62798	0.315	0.052	9.36e-30	1
FABP5	1.79e-21	2.46647	0.622	0.527	3.74e-17	1
HAPLN1	1.57e-21	2.19395	0.352	0.149	3.28e-17	1
KHDRBS2	2.34e-38	2.0097	0.524	0.164	4.89e-34	1
FAM27B	1.88e-12	1.8633	0.438	0.276	3.92e-08	1
ANKRD30BL	2.43e-18	1.7465	0.252	0.09	5.07e-14	1
ANKRD20A2	7.26e-31	1.70829	0.693	0.42	1.52e-26	1
FAM95B1	1.71e-35	1.67556	0.656	0.313	3.58e-31	1
GPD1L	2.6e-24	1.62088	0.436	0.158	5.42e-20	1
ISG15	5.05e-23	1.58828	0.473	0.193	1.06e-18	1
ANKRD20A8P	5.3e-36	1.58151	0.736	0.473	1.11e-31	1
PCDHGB6	6.26e-15	1.54732	0.281	0.101	1.31e-10	1
GPR137B	2.38e-08	1.54229	0.504	0.331	0.000497584	1
FXYD5	2.11e-10	1.4931	0.258	0.11	4.41e-06	1
TIMP4	1.13e-34	1.48409	0.628	0.261	2.36e-30	1
ANKRD20A4	3.48e-24	1.45715	0.639	0.378	7.27e-20	1
KCND2	4.59e-22	1.407	0.585	0.31	9.59e-18	1
TTTY15	7.07e-19	1.39287	0.384	0.224	1.48e-14	1
FXYD7	3.9e-10	1.39096	0.347	0.183	8.14e-06	1
GSTT2	1.11e-11	1.38415	0.298	0.131	2.33e-07	1
LOC90499	2.13e-32	1.3384	0.596	0.262	4.45e-28	1
RAMP2	3.47e-22	1.29549	0.358	0.112	7.24e-18	1
TLCD1	8.35e-22	1.25845	0.433	0.167	1.74e-17	1
NR0B1	5.34e-17	1.23687	0.295	0.096	1.11e-12	1
DNAH9	7.21e-12	1.23266	0.344	0.165	1.5e-07	1
UBL3	1.84e-18	1.21576	0.616	0.366	3.85e-14	1
ANKRD20A1	7.97e-26	1.20816	0.722	0.489	1.66e-21	1
SCRG1	6.77e-38	1.19865	0.948	0.7	1.41e-33	1
RNF175	1.81e-10	1.16712	0.284	0.124	3.78e-06	1
SIX1	1.25e-17	1.1589	0.447	0.216	2.6e-13	1
PLAT	9.34e-38	1.15141	0.862	0.525	1.95e-33	1
ID1	1.39e-06	1.12963	0.278	0.155	0.0291109	1
ZNF790-AS1	1.22e-07	1.124	0.332	0.187	0.00253907	1
LOC401074	1.08e-15	1.12069	0.467	0.231	2.26e-11	1
CAV2	6.29e-10	1.10101	0.659	0.616	1.31e-05	1
MRPS18A	6.83e-17	1.101	0.665	0.43	1.43e-12	1
C12orf68	1.95e-12	1.09377	0.361	0.172	4.08e-08	1
CSGALNACT1	2.3e-20	1.08475	0.516	0.251	4.8e-16	1
GCK	7.11e-13	1.08237	0.269	0.101	1.48e-08	1
GMPR	1.58e-08	1.07555	0.266	0.126	0.000330136	1
PLLP	1.51e-37	1.07134	0.708	0.314	3.15e-33	1
CLIC1	2.65e-06	1.04738	0.35	0.268	0.055356	1
FIBIN	1.02e-21	1.04418	0.55	0.265	2.13e-17	1
JAG1	1.59e-20	1.03089	0.768	0.5	3.32e-16	1
OCIAD2	9.77e-17	1.02236	0.57	0.336	2.04e-12	1
SDCBP2	9.27e-09	1.01884	0.315	0.169	0.00019343	1
RELL2	9e-11	0.997697	0.258	0.104	1.88e-06	1
PCDHB15	2.53e-16	0.992842	0.364	0.145	5.28e-12	1
NEU4	1.02e-13	1.95073	0.405	0.195	2.13e-09	2
REC8	7.53e-21	1.85065	0.632	0.483	1.57e-16	2
SERINC5	1.89e-15	1.84986	0.814	0.747	3.95e-11	2
PCDHGC4	1.98e-17	1.82646	0.486	0.383	4.14e-13	2
TNR	3.27e-39	1.80964	0.81	0.39	6.82e-35	2
COL9A1	5.33e-13	1.66196	0.547	0.424	1.11e-08	2
CA10	4.89e-10	1.6588	0.348	0.176	1.02e-05	2
B3GNT7	2.41e-14	1.65106	0.571	0.386	5.04e-10	2
PIP4K2A	2.22e-10	1.6444	0.506	0.482	4.63e-06	2
ZBTB16	0.00615614	1.61326	0.275	0.206	1	2
KLRC4	1.98e-16	1.602	0.474	0.232	4.13e-12	2
LHFPL3-AS1	4.03e-12	1.58842	0.417	0.216	8.42e-08	2
SIRT2	7.11e-17	1.53792	0.814	0.68	1.48e-12	2
GPR17	3.24e-22	1.52519	0.587	0.259	6.76e-18	2
SNX22	3.02e-23	1.51063	0.854	0.713	6.3e-19	2
MTMR9LP	7.43e-05	1.47831	0.283	0.192	1	2
KLRC4-KLRK1	1.63e-11	1.47459	0.283	0.105	3.4e-07	2
RAP2A	7.51e-08	1.46804	0.571	0.485	0.00156863	2
LDLRAD3	3.02e-10	1.46731	0.794	0.657	6.31e-06	2
APOD	8.3e-18	1.44635	0.684	0.429	1.73e-13	2
MYT1	1.03e-22	1.43308	0.777	0.546	2.14e-18	2
LINC00643	2.81e-21	1.42952	0.87	0.724	5.86e-17	2
EPN2-AS1	3.11e-08	1.42703	0.348	0.203	0.000648393	2
CNTN1	2.18e-27	1.4265	0.935	0.755	4.55e-23	2
MDM1	2.85e-05	1.41485	0.271	0.238	0.594928	2
GPR83	0.000156895	1.41046	0.53	0.481	1	2
MET	2.43e-06	1.40679	0.425	0.346	0.0507842	2
LPPR1	2.13e-26	1.39624	0.83	0.539	4.45e-22	2
SHKBP1	8.25e-05	1.39373	0.259	0.281	1	2
COBL	8.07e-11	1.37095	0.449	0.275	1.68e-06	2
SEL1L3	2.1e-07	1.3622	0.332	0.21	0.00437528	2
EPN2	4.2e-32	1.35914	0.955	0.837	8.77e-28	2
MPZL1	1.21e-19	1.35483	0.802	0.688	2.53e-15	2
DLL3	1.88e-22	1.34566	0.709	0.403	3.92e-18	2
SUSD4	4.03e-06	1.34116	0.279	0.148	0.0842162	2
TGFA	3.52e-08	1.33481	0.36	0.201	0.000733935	2
PHACTR3	3.35e-22	1.33088	0.753	0.434	6.99e-18	2
NTRK2	2.09e-11	1.32946	0.619	0.447	4.37e-07	2
FLJ13197	8.3e-08	1.32145	0.688	0.644	0.00173235	2
NTM	7.3e-14	1.2955	0.478	0.244	1.52e-09	2
AFAP1L2	9.68e-09	1.26148	0.518	0.321	0.000202091	2
LIMA1	1.12e-20	1.24738	0.96	0.862	2.34e-16	2
SUSD5	1e-07	1.24284	0.506	0.36	0.00209739	2
SLITRK3	1.78e-14	1.23536	0.583	0.328	3.71e-10	2
CTAGE5	0.00168273	1.23474	0.283	0.248	1	2
HIST1H2AC	1.97e-08	1.22975	0.462	0.315	0.000412235	2
SKIL	9.32e-11	1.22368	0.842	0.76	1.95e-06	2
ZNF438	0.00321698	1.22362	0.251	0.238	1	2
MASP1	3.15e-09	1.22293	0.352	0.208	6.57e-05	2
PPAPDC1A	4.84e-09	1.2223	0.393	0.201	0.000101067	2
MSMP	9.01e-19	8.74516	0.267	0.12	1.88e-14	3
SEPP1	1.1e-112	6.90105	0.767	0.061	2.29e-108	3
SYT8	3.47e-73	6.73756	0.485	0.024	7.25e-69	3
PLAU	6.81e-32	6.71144	0.291	0.026	1.42e-27	3
C14orf180	1.75e-41	6.404	0.286	0.013	3.65e-37	3
PTPN7	5.65e-37	6.39654	0.34	0.045	1.18e-32	3
MOG	1e-05	6.04588	0.67	0.73	0.209526	3
CP	2.14e-76	5.92618	0.544	0.044	4.46e-72	3
CHD5	1.35e-95	5.67639	0.602	0.04	2.81e-91	3
CTGF	5.41e-58	5.48062	0.573	0.077	1.13e-53	3
PLP1	1.27e-12	5.33807	0.578	0.307	2.66e-08	3
CFH	8.8e-109	5.27421	0.675	0.056	1.84e-104	3
PTGDS	8.67e-24	5.27111	0.354	0.087	1.81e-19	3
ELN	5.37e-65	5.25529	0.675	0.134	1.12e-60	3
TNNI2	1.47e-59	5.22591	0.413	0.017	3.06e-55	3
HPGD	3.34e-55	5.14655	0.354	0.009	6.97e-51	3
SERPINA3	1.54e-31	5.13827	0.354	0.054	3.21e-27	3
COL1A1	1.1e-101	5.09284	0.675	0.038	2.3e-97	3
COL3A1	9.41e-86	5.07289	0.539	0.018	1.96e-81	3
CRYAB	5.12e-50	5.06155	0.607	0.119	1.07e-45	3
CLU	2.95e-143	5.02896	0.981	0.466	6.15e-139	3
CRLF1	6.48e-75	4.92302	0.49	0.018	1.35e-70	3
ANGPTL1	5.27e-72	4.88967	0.544	0.06	1.1e-67	3
COL1A2	6.72e-119	4.88549	0.752	0.06	1.4e-114	3
CAPN3	8.95e-17	4.86877	0.272	0.072	1.87e-12	3
SRGN	1.22e-39	4.84242	0.286	0.016	2.55e-35	3
PDGFRB	7.59e-103	4.8247	0.689	0.044	1.58e-98	3
GFRA2	7.93e-60	4.81465	0.519	0.088	1.66e-55	3
FIBCD1	2.44e-33	4.78959	0.252	0.019	5.1e-29	3
LSP1	7.36e-48	4.78634	0.379	0.025	1.54e-43	3
MGP	5.9e-86	4.77714	0.592	0.035	1.23e-81	3
GPC3	6.8e-55	4.77577	0.437	0.031	1.42e-50	3
TLE2	6.39e-64	4.77216	0.655	0.219	1.33e-59	3
PLSCR4	5.33e-115	4.77074	0.752	0.044	1.11e-110	3
COL21A1	1.22e-91	4.74051	0.607	0.031	2.54e-87	3
SLC7A3	2.99e-62	4.66602	0.553	0.09	6.25e-58	3
C2orf40	9.22e-70	4.65995	0.573	0.058	1.92e-65	3
TLE6	3.11e-58	4.62221	0.539	0.073	6.5e-54	3
NNMT	1.07e-82	4.54966	0.612	0.047	2.24e-78	3
CST3	4.74e-145	4.53244	0.966	0.756	9.9e-141	3
FLNC	4.05e-91	4.46142	0.704	0.084	8.46e-87	3
NPNT	6.1e-77	4.43006	0.544	0.031	1.27e-72	3
ABCA8	1.45e-106	4.4004	0.675	0.031	3.04e-102	3
MIA	1.14e-37	4.37785	0.33	0.026	2.39e-33	3
PLXNB2	9.35e-98	4.34513	0.903	0.569	1.95e-93	3
APCDD1L	2.81e-71	4.33922	0.466	0.014	5.86e-67	3
ZNF423	2.94e-86	4.33052	0.65	0.125	6.14e-82	3
KCNAB2	3.6e-72	4.29949	0.626	0.116	7.52e-68	3
SLITRK6	1.1e-58	4.29888	0.393	0.012	2.3e-54	3
GSN	5.76e-82	4.27855	0.85	0.213	1.2e-77	3
DLX6-AS1	2.2e-18	4.68537	0.628	0.425	4.6e-14	4
KLRK1	0.00154991	3.55104	0.236	0.262	1	4
NEFM	4.03e-14	3.06423	0.216	0.27	8.42e-10	4
IGFBPL1	1.63e-13	3.00297	0.608	0.517	3.4e-09	4
STMN2	1.11e-18	2.99518	0.412	0.246	2.32e-14	4
ELAVL4	1.74e-20	2.74032	0.482	0.291	3.63e-16	4
RND3	1.37e-06	2.69802	0.266	0.247	0.0285901	4
H19	5.69e-06	2.58552	0.176	0.329	0.118786	4
AGPAT4-IT1	4.65e-07	2.58125	0.176	0.263	0.00970089	4
LOC100507577	2.95e-18	2.52684	0.322	0.423	6.15e-14	4
SSTR2	0.000854993	2.47727	0.442	0.312	1	4
SVOP	7.93e-11	2.44987	0.487	0.343	1.66e-06	4
HOXA7	2.21e-06	2.39977	0.251	0.254	0.0462053	4
DMBX1	6.17e-06	2.39837	0.618	0.549	0.128884	4
CPM	1.54e-06	2.3687	0.894	0.831	0.0321506	4
LOC150568	8.71e-09	2.35686	0.342	0.221	0.00018192	4
RPAP3	1.11e-12	2.34837	0.291	0.482	2.31e-08	4
NEFL	4.03e-05	2.33935	0.216	0.293	0.841869	4
STARD4-AS1	3.15e-11	2.29215	0.251	0.21	6.57e-07	4
HERC2P7	0.00176396	2.29059	0.628	0.54	1	4
LOC256880	4.29e-05	2.28834	0.518	0.405	0.896419	4
RALGPS1	1.54e-11	2.27836	0.236	0.322	3.23e-07	4
PLEKHA6	1.69e-13	2.26653	0.281	0.202	3.54e-09	4
PPIEL	4.6e-05	2.22138	0.915	0.888	0.960314	4
SOX12	3.65e-08	2.21623	0.276	0.386	0.000761616	4
MAP1B	1.33e-26	2.20869	0.95	0.948	2.78e-22	4
SLC25A29	1.24e-09	2.18936	0.256	0.38	2.59e-05	4
TOMM70A	2.36e-08	2.18558	0.246	0.389	0.000492516	4
MURC	0.00141961	2.18142	0.286	0.2	1	4
RAD52	2.21e-15	2.17472	0.417	0.446	4.61e-11	4
GFM2	1.22e-20	2.12983	0.271	0.434	2.54e-16	4
RGMB	6.79e-21	2.10879	0.513	0.692	1.42e-16	4
RTN1	2.57e-08	2.10341	0.261	0.288	0.000537222	4
MAPK8	2e-06	2.09819	0.256	0.251	0.0418423	4
ZC2HC1A	1.01e-12	2.09232	0.392	0.409	2.11e-08	4
MIAT	3.19e-17	2.08753	0.533	0.546	6.67e-13	4
MEIS2	3e-10	2.08253	0.322	0.435	6.27e-06	4
KIAA0895L	1.88e-11	2.07091	0.352	0.383	3.94e-07	4
ZNF337	2.19e-05	2.06552	0.261	0.301	0.456203	4
SCN3B	5.12e-09	2.05792	0.573	0.459	0.000106926	4
TRA2A	3.78e-10	2.04995	0.92	0.961	7.88e-06	4
DESI2	4.51e-07	2.04664	0.126	0.251	0.00941754	4
DCX	3.81e-07	2.03841	0.734	0.75	0.00796413	4
FAM215A	2.54e-24	2.0289	0.367	0.382	5.3e-20	4
KCNIP4-IT1	0.00015441	2.02729	0.191	0.27	1	4
SPOCK1	3.64e-09	2.00945	0.286	0.31	7.59e-05	4
TUBG2	9.49e-12	2.00673	0.307	0.506	1.98e-07	4
HMP19	6e-10	2.00215	0.387	0.234	1.25e-05	4
SPDYE5	6.99e-27	1.99832	0.884	0.919	1.46e-22	4
SYNC	5.42e-06	1.98898	0.281	0.144	0.113071	4
CDC45	9.56e-86	4.14954	0.774	0.071	2e-81	5
CDC6	2.02e-86	3.919	0.868	0.321	4.21e-82	5
DTL	5.91e-98	3.54355	0.912	0.127	1.23e-93	5
MCM10	3.51e-85	3.49353	0.792	0.095	7.33e-81	5
MCM2	6.52e-86	3.37844	0.956	0.29	1.36e-81	5
DHFR	7.95e-83	3.28556	0.925	0.353	1.66e-78	5
PKMYT1	4.12e-70	3.26077	0.736	0.089	8.6e-66	5
GINS2	2.64e-89	3.25963	0.918	0.176	5.51e-85	5
ORC1	2.66e-41	3.23203	0.553	0.14	5.56e-37	5
MCM6	2.16e-74	3.22635	0.899	0.24	4.51e-70	5
KIAA0101	3.99e-102	3.21707	0.95	0.52	8.32e-98	5
MCM3	4.69e-79	3.11244	0.956	0.341	9.79e-75	5
ASF1B	1.01e-44	3.10379	0.56	0.076	2.1e-40	5
PCNA	3.47e-88	3.0173	0.981	0.426	7.24e-84	5
CHAF1B	3.61e-51	3.00797	0.686	0.122	7.53e-47	5
EXO1	2.75e-61	2.99062	0.623	0.059	5.74e-57	5
MLF1IP	4e-81	2.98999	0.931	0.222	8.36e-77	5
TK1	2.86e-54	2.96551	0.642	0.088	5.98e-50	5
TYMS	4.95e-90	2.94359	0.981	0.289	1.03e-85	5
RAD51	1.23e-59	2.92074	0.711	0.134	2.56e-55	5
TCF19	1.66e-48	2.91725	0.623	0.098	3.47e-44	5
DUT	2.61e-68	2.9026	0.925	0.418	5.44e-64	5
MCM5	3.29e-66	2.89095	0.893	0.271	6.87e-62	5
MCM4	5.78e-78	2.86743	0.962	0.504	1.21e-73	5
TRIP13	8.7e-47	2.86716	0.83	0.618	1.82e-42	5
C11orf82	1.73e-41	2.82804	0.509	0.064	3.61e-37	5
CENPM	1.06e-56	2.81631	0.742	0.137	2.21e-52	5
CENPK	3.34e-54	2.80814	0.755	0.155	6.97e-50	5
RRM2	9.05e-85	2.74936	0.943	0.648	1.89e-80	5
ORC6	1.28e-77	2.73837	0.956	0.761	2.68e-73	5
ZWINT	4.79e-77	2.70086	0.874	0.159	1e-72	5
WDR76	1.27e-64	2.64007	0.931	0.631	2.65e-60	5
CCNE2	4.28e-51	2.62711	0.73	0.158	8.95e-47	5
FAM111B	4.14e-51	2.61484	0.711	0.397	8.65e-47	5
POLE2	4.07e-15	2.56351	0.283	0.068	8.5e-11	5
DSN1	1.99e-42	2.55367	0.692	0.181	4.16e-38	5
E2F1	3.47e-48	2.53194	0.553	0.067	7.25e-44	5
UHRF1	6.65e-55	2.52638	0.899	0.366	1.39e-50	5
CLSPN	2.49e-107	2.52298	0.987	0.8	5.21e-103	5
PSMC3IP	7.15e-37	2.51755	0.66	0.19	1.49e-32	5
XRCC2	3.11e-53	2.50633	0.931	0.862	6.5e-49	5
RAD54L	1.58e-33	2.50496	0.541	0.131	3.29e-29	5
RAD51AP1	2.45e-67	2.49891	0.799	0.138	5.11e-63	5
CDCA7	1.85e-67	2.49881	0.881	0.2	3.87e-63	5
FEN1	1.24e-57	2.48376	0.893	0.305	2.59e-53	5
MYBL2	1.16e-39	2.45497	0.522	0.075	2.43e-35	5
ESCO2	2.57e-49	2.44635	0.566	0.067	5.36e-45	5
RNASEH2A	4.97e-57	2.38616	0.906	0.319	1.04e-52	5
MCM7	1.69e-68	2.37851	0.994	0.721	3.53e-64	5
CDCA5	5.85e-58	2.37201	0.717	0.112	1.22e-53	5
PLK1	8.65e-84	6.99218	0.617	0.072	1.81e-79	6
CCNB1	4.15e-84	6.91006	0.752	0.137	8.67e-80	6
CCNB2	1.15e-95	5.8564	0.799	0.162	2.41e-91	6
UBE2C	1.98e-83	5.54847	0.805	0.173	4.13e-79	6
CDCA3	2.33e-59	5.43943	0.55	0.043	4.86e-55	6
PTTG1	2.06e-112	5.31965	0.906	0.221	4.3e-108	6
TOP2A	8.97e-113	5.211	0.973	0.217	1.87e-108	6
KIF20A	4.38e-67	5.14773	0.577	0.054	9.15e-63	6
NEK2	1.16e-75	5.09266	0.819	0.708	2.41e-71	6
CDC20	3.31e-71	5.08807	0.691	0.1	6.92e-67	6
AURKB	2.42e-62	5.01542	0.617	0.058	5.05e-58	6
FAM64A	1.46e-91	4.96346	0.846	0.144	3.05e-87	6
ASPM	2.37e-91	4.95051	0.832	0.155	4.94e-87	6
TROAP	4.77e-67	4.85659	0.671	0.084	9.96e-63	6
TPX2	7.43e-96	4.83331	0.893	0.185	1.55e-91	6
DLGAP5	6.76e-63	4.82227	0.564	0.036	1.41e-58	6
NUSAP1	1.89e-112	4.72261	0.966	0.223	3.94e-108	6
KIF18A	4.66e-45	4.70198	0.557	0.108	9.74e-41	6
CDCA8	1.08e-48	4.65746	0.523	0.073	2.26e-44	6
PRC1	2.54e-85	4.63854	0.846	0.2	5.3e-81	6
KIF2C	2.88e-68	4.61881	0.705	0.103	6.01e-64	6
AURKA	3.34e-43	4.60128	0.53	0.229	6.97e-39	6
NUF2	1.76e-81	4.58902	0.805	0.107	3.67e-77	6
TTK	2.89e-51	4.58562	0.523	0.049	6.03e-47	6
CDKN3	2.22e-64	4.57742	0.705	0.113	4.63e-60	6
BUB1	6e-66	4.5147	0.685	0.09	1.25e-61	6
BIRC5	3.37e-108	4.49779	0.96	0.215	7.03e-104	6
KIF23	2.92e-53	4.46274	0.557	0.065	6.1e-49	6
PBK	2.69e-85	4.44328	0.866	0.136	5.62e-81	6
BUB1B	2.51e-67	4.42803	0.718	0.092	5.25e-63	6
MXD3	1.31e-51	4.41121	0.638	0.162	2.73e-47	6
TACC3	8.41e-66	4.38997	0.671	0.099	1.76e-61	6
CDC25C	1.69e-41	4.30746	0.436	0.036	3.53e-37	6
CCNA2	1.02e-58	4.2534	0.651	0.107	2.14e-54	6
CENPF	6.75e-91	4.24916	0.919	0.238	1.41e-86	6
HMGB2	3.04e-103	4.21142	0.953	0.431	6.34e-99	6
NDC80	1.21e-57	4.19305	0.644	0.092	2.52e-53	6
ARHGAP11B	4.12e-32	4.17294	0.409	0.069	8.61e-28	6
HMMR	8.69e-35	4.16258	0.362	0.035	1.81e-30	6
MKI67	3.92e-108	4.14858	0.933	0.177	8.19e-104	6
GTSE1	1.3e-78	4.12006	0.805	0.187	2.7e-74	6
NCAPD2	1.58e-64	4.11059	0.765	0.348	3.31e-60	6
CKAP2L	7.19e-62	4.06719	0.638	0.068	1.5e-57	6
KIFC1	1.04e-58	4.06672	0.671	0.107	2.17e-54	6
RACGAP1	4.2e-62	4.01965	0.805	0.254	8.76e-58	6
HJURP	8.82e-68	4.01077	0.772	0.42	1.84e-63	6
ECT2	8.89e-113	3.8706	0.926	0.794	1.86e-108	6
CENPE	1.35e-63	3.86547	0.658	0.088	2.82e-59	6
CDK1	3.33e-55	3.8462	0.738	0.163	6.95e-51	6
KNSTRN	1.28e-40	3.84296	0.678	0.191	2.67e-36	6
LOX	8.02e-32	5.97535	0.411	0.044	1.67e-27	7
NDRG1	1.24e-64	5.53441	0.757	0.134	2.59e-60	7
ANGPTL4	4.72e-23	5.46124	0.346	0.044	9.85e-19	7
CA9	2.6e-57	5.4235	0.589	0.027	5.42e-53	7
IGFBP3	4.42e-27	5.38709	0.579	0.16	9.24e-23	7
NRN1	1.6e-73	5.24202	0.86	0.278	3.35e-69	7
ADM	1.43e-35	5.19099	0.533	0.069	2.99e-31	7
MT1X	1.29e-08	5.03091	0.336	0.262	0.000268861	7
HILPDA	2.15e-47	4.77648	0.86	0.542	4.49e-43	7
SERPINE1	6.3e-33	4.69672	0.523	0.125	1.31e-28	7
ERO1L	2.65e-45	4.63114	0.589	0.098	5.53e-41	7
SLC6A6	1.1e-33	4.59196	0.682	0.226	2.3e-29	7
PLIN2	1.4e-14	4.5175	0.579	0.242	2.92e-10	7
COL6A2	3.57e-37	4.49295	0.617	0.126	7.46e-33	7
BHLHE40	4.18e-26	4.32793	0.467	0.071	8.73e-22	7
EPAS1	2.65e-68	4.29385	0.832	0.137	5.53e-64	7
MT1E	4.8e-12	4.29029	0.364	0.155	1e-07	7
FN1	6.02e-37	4.22328	0.692	0.255	1.26e-32	7
MT2A	4.58e-18	4.1823	0.654	0.468	9.56e-14	7
PTHLH	1.68e-16	3.9734	0.262	0.034	3.51e-12	7
ENO2	6.27e-68	3.94545	0.991	0.747	1.31e-63	7
TIMP1	1.21e-28	3.92979	0.841	0.396	2.53e-24	7
UPP1	9.1e-28	3.83492	0.57	0.16	1.9e-23	7
NDUFA4L2	1.14e-23	3.81615	0.411	0.061	2.38e-19	7
CAV1	1.75e-29	3.81432	0.598	0.159	3.66e-25	7
TRIB3	1.08e-12	3.76278	0.299	0.103	2.25e-08	7
PTPRN	9.23e-39	3.74251	0.617	0.093	1.93e-34	7
MLPH	1.79e-23	3.74052	0.308	0.025	3.74e-19	7
SLC2A3	1.49e-60	3.68278	0.85	0.318	3.11e-56	7
BNIP3	2.48e-41	3.62962	0.925	0.536	5.17e-37	7
PFKFB4	1.02e-37	3.62752	0.71	0.16	2.13e-33	7
IGFBP6	4.97e-12	3.61339	0.252	0.043	1.04e-07	7
GFPT2	4.12e-20	3.58302	0.505	0.209	8.61e-16	7
FAM162A	2.08e-31	3.57487	0.72	0.299	4.33e-27	7
SOD2	6.41e-09	3.55428	0.533	0.345	0.000133847	7
SLC16A3	5.34e-33	3.499	0.467	0.046	1.11e-28	7
CSDA	2.7e-53	3.46567	0.822	0.176	5.63e-49	7
HK2	3.81e-29	3.46251	0.664	0.28	7.96e-25	7
PRICKLE1	3.35e-11	3.4615	0.374	0.117	6.99e-07	7
PGK1	7.75e-75	3.45815	0.991	0.891	1.62e-70	7
GPRC5A	1.84e-24	3.43721	0.318	0.019	3.85e-20	7
SLC2A1	1.84e-33	3.43704	0.785	0.298	3.85e-29	7
PFKP	5.85e-57	3.4101	0.907	0.335	1.22e-52	7
MMP19	1.08e-17	3.38696	0.393	0.104	2.26e-13	7
TPBG	2.87e-14	3.38493	0.29	0.06	5.98e-10	7
LGALS3	2.61e-51	3.34472	0.841	0.197	5.45e-47	7
GAS6	3.93e-15	3.34448	0.299	0.05	8.21e-11	7
HOXA4	1.21e-16	3.3231	0.28	0.037	2.52e-12	7
NAMPT	1.22e-32	3.25304	0.841	0.396	2.55e-28	7
P4HA1	2.66e-46	3.22309	0.925	0.374	5.55e-42	7
