## Additional_file2 for "Analysis of single-cell RNA-sequencing data to identify quiescent and proliferating neural cell populations in Glioblastoma"

### Sheet: Adult_GSC_Cluster_Markers
GSC_Clusters_Adult_Group
Gene	p_val	avg_log2FC	pct.1	pct.2	p_val_adj	cluster
RPS13	2.52e-20	0.283835	0.655	0.759	5.56e-16	1
H3F3A	3.12e-20	0.418169	0.618	0.711	6.89e-16	1
RPL34	1.18e-18	0.443308	0.782	0.818	2.6e-14	1
ATP5E	1.69e-16	0.25572	0.593	0.706	3.72e-12	1
RPL26	1.07e-15	0.289072	0.651	0.717	2.36e-11	1
RPL23	1.11e-15	0.377927	0.798	0.856	2.45e-11	1
UQCRB	2.33e-15	0.256097	0.462	0.564	5.15e-11	1
FTL	3.22e-15	0.499852	0.76	0.719	7.11e-11	1
NDUFA3	2.04e-14	0.266584	0.466	0.558	4.51e-10	1
COX5B	2.74e-14	0.258778	0.486	0.575	6.05e-10	1
RPL24	2.79e-14	0.350482	0.651	0.672	6.16e-10	1
RPS23	6.86e-14	0.403351	0.743	0.761	1.51e-09	1
RPL35A	3.98e-13	0.326398	0.785	0.821	8.78e-09	1
RPS3	7.92e-13	0.312763	0.629	0.67	1.75e-08	1
MARCKS	1.18e-12	0.382652	0.607	0.67	2.6e-08	1
CRYAB	2.23e-12	0.515721	0.521	0.496	4.92e-08	1
S100A6	4.05e-12	0.260942	0.516	0.591	8.95e-08	1
RPL22	1e-11	0.276475	0.521	0.589	2.21e-07	1
RPS26	1.66e-11	0.354054	0.782	0.815	3.65e-07	1
MARCKSL1	2.52e-11	0.446098	0.545	0.542	5.55e-07	1
RPS8	8.97e-11	0.26456	0.807	0.852	1.98e-06	1
RPS11	1.11e-10	0.305405	0.888	0.907	2.45e-06	1
RPL11	4.05e-09	0.258943	0.802	0.813	8.95e-05	1
TMSB10	5.1e-09	0.300015	0.78	0.814	0.000112474	1
RPL13AP5	2.2e-07	0.361619	0.62	0.582	0.00485033	1
RPL13A	3.82e-07	0.335727	0.837	0.787	0.00843249	1
RPL9P9	8e-07	0.334138	0.543	0.517	0.0176579	1
RP11-169K16.8	8.22e-07	0.362329	0.512	0.468	0.0181361	1
EEF1A1P5	9.7e-07	0.40876	0.558	0.483	0.0214153	1
HSPA1A	5.44e-06	0.333935	0.512	0.48	0.120048	1
RPS11P5	1.19e-05	0.329281	0.541	0.489	0.262388	1
RPL26P19	3.49e-05	0.356523	0.512	0.46	0.771046	1
RPS19P1	0.000624723	0.250748	0.684	0.635	1	1
RPS28P7	0.00107194	0.277234	0.662	0.589	1	1
TOP2A	1.88e-115	2.29526	0.656	0.097	4.15e-111	2
HIST1H4C	1.23e-90	2.32226	0.619	0.18	2.71e-86	2
CENPF	1.57e-76	1.94209	0.514	0.088	3.47e-72	2
TUBA1B	4.85e-72	1.06502	0.972	0.782	1.07e-67	2
HMGB2	3.48e-59	1.40388	0.677	0.253	7.69e-55	2
HMGB1	2.25e-45	1.03651	0.842	0.579	4.97e-41	2
HMGN2	3.41e-36	0.996604	0.779	0.515	7.53e-32	2
PTTG1	7.97e-35	1.15892	0.521	0.201	1.76e-30	2
TUBB	2.94e-32	0.84803	0.847	0.585	6.49e-28	2
UBE2S	5.18e-29	1.00867	0.674	0.371	1.14e-24	2
H2AFZ	3.84e-25	0.944348	0.649	0.411	8.47e-21	2
NUCKS1	6.38e-22	0.896572	0.667	0.436	1.41e-17	2
TUBA1C	1.92e-18	0.834615	0.572	0.39	4.24e-14	2
H2AFV	1.2e-17	0.768833	0.56	0.34	2.64e-13	2
ARL6IP1	9.61e-16	0.878819	0.54	0.333	2.12e-11	2
HNRNPA2B1	1.28e-15	0.470674	0.928	0.791	2.82e-11	2
PPIA	2.32e-14	0.389521	0.963	0.895	5.12e-10	2
SNRPG	2.1e-12	0.567129	0.577	0.4	4.63e-08	2
MT2A	4.68e-12	0.408651	0.83	0.658	1.03e-07	2
FUS	1.95e-11	0.486051	0.637	0.445	4.31e-07	2
POSTN	7.32e-10	0.286192	0.507	0.342	1.62e-05	2
LGALS1	7.85e-10	0.506634	0.714	0.568	1.73e-05	2
STMN1	1.09e-09	0.377628	0.77	0.621	2.4e-05	2
PPDPF	1.19e-09	0.391406	0.612	0.435	2.63e-05	2
RPL35	1.56e-09	0.344062	0.893	0.779	3.44e-05	2
RP11-832N8.1	7.42e-09	0.286669	0.619	0.455	0.000163801	2
YBX1	1.21e-08	0.409103	0.779	0.647	0.000267859	2
IGFBP2	9.28e-08	0.344778	0.57	0.413	0.00204783	2
HNRNPD	1.16e-07	0.434918	0.521	0.367	0.00255161	2
MIF	1.59e-07	0.253551	0.512	0.376	0.00350943	2
UBB	2.29e-07	0.279429	0.94	0.88	0.00505865	2
RAN	5.64e-07	0.357617	0.667	0.527	0.0124562	2
RPS21	7.61e-07	0.28624	0.807	0.69	0.016788	2
RBMX	1.35e-06	0.460078	0.533	0.401	0.0297763	2
HNRNPA3	1.42e-06	0.297186	0.556	0.413	0.0314289	2
SET	1.44e-06	0.376633	0.633	0.513	0.0318444	2
COX8A	2.72e-06	0.408753	0.688	0.581	0.0599845	2
TCEB2	3.35e-06	0.29998	0.712	0.585	0.0739256	2
PCBP2	5.34e-06	0.290669	0.663	0.532	0.117804	2
UBBP4	7.53e-06	0.416621	0.519	0.385	0.166265	2
UQCRQ	9.48e-06	0.292024	0.77	0.659	0.209292	2
PFN1	1.1e-05	0.348113	0.644	0.527	0.241751	2
HINT1	1.17e-05	0.292322	0.658	0.532	0.257627	2
RPS29	1.55e-05	0.261102	0.851	0.771	0.341498	2
ANAPC11	1.84e-05	0.388838	0.505	0.392	0.406163	2
RPL27	4.62e-05	0.25044	0.853	0.763	1	2
SNRPD2	4.74e-05	0.302871	0.707	0.605	1	2
AC016739.2	4.97e-05	0.32506	0.749	0.653	1	2
RP11-122G18.7	6.08e-05	0.320344	0.616	0.497	1	2
SC22CB-1E7.1	0.000113636	0.285671	0.514	0.399	1	2
HNRNPM	0.000247607	0.305705	0.5	0.388	1	2
SUMO2	0.000365582	0.293552	0.609	0.517	1	2
EEF1D	0.000578283	0.278979	0.528	0.422	1	2
EGFR	8.03e-108	1.91438	0.955	0.354	1.77e-103	3
SRI	2.63e-08	0.777507	0.506	0.381	0.000580453	3
ATP5A1	8.2e-07	0.695521	0.551	0.414	0.0180913	3
DBI	1.64e-06	0.331883	0.907	0.824	0.0362682	3
HSP90B1	1.04e-05	0.69485	0.538	0.416	0.230485	3
PEBP1	1.69e-05	0.35448	0.638	0.493	0.373145	3
CALM2	3.15e-05	0.450849	0.622	0.556	0.694716	3
FXYD6	4.74e-05	0.570853	0.564	0.451	1	3
MAP2	8.9e-05	0.262798	0.554	0.429	1	3
CYCS	0.000252466	0.409504	0.5	0.38	1	3
PTPRZ1	0.000336288	0.306403	0.734	0.617	1	3
NPM1	0.000385028	0.363414	0.663	0.562	1	3
PRDX1	0.00200232	0.394686	0.519	0.433	1	3
CD63	0.00225436	0.50373	0.654	0.624	1	3
LDHB	0.00295195	0.372278	0.667	0.608	1	3
DDX5	0.00354073	0.319099	0.692	0.638	1	3
BCAN	0.00589498	0.2826	0.811	0.734	1	3
TPI1	0.00651001	0.306435	0.567	0.527	1	3
SLC25A5	0.00651005	0.259504	0.522	0.424	1	3
CLU	1.01e-68	1.96802	0.928	0.468	2.23e-64	4
GFAP	3.74e-38	2.27861	0.597	0.251	8.26e-34	4
S100B	1.96e-25	1.23413	0.71	0.396	4.33e-21	4
DNAJB1	1.7e-11	0.760542	0.567	0.361	3.76e-07	4
C1orf61	2.74e-10	0.854907	0.751	0.586	6.05e-06	4
FOS	1.44e-07	0.840958	0.584	0.448	0.00317343	4
B2M	9.2e-06	0.563625	0.631	0.52	0.203067	4
MT3	1.14e-05	0.268552	0.863	0.749	0.251787	4
FABP7	1.25e-05	0.649172	0.57	0.447	0.275271	4
ANXA5	1.27e-05	0.297963	0.549	0.406	0.280872	4
CNN3	1.37e-05	0.463831	0.59	0.445	0.302252	4
CST3	5.24e-05	0.378782	0.891	0.856	1	4
GPM6B	0.00010641	0.450117	0.577	0.458	1	4
DBI1	0.000119344	0.326324	0.901	0.826	1	4
PTPRZ11	0.000216335	0.34774	0.73	0.619	1	4
BCAN1	0.000323067	0.377287	0.812	0.735	1	4
SPARC	0.000750344	0.389206	0.638	0.518	1	4
VIM	0.00172406	0.271012	0.737	0.633	1	4
SCRG1	0.00300608	0.264995	0.502	0.394	1	4
CLU1	6.66e-56	1.10939	0.927	0.47	1.47e-51	5
CRYAB1	1.42e-07	0.645832	0.652	0.474	0.00312762	5
ALDOA	2.27e-07	0.720531	0.575	0.495	0.00501772	5
VIM1	1.16e-06	0.496108	0.707	0.64	0.0254946	5
CD631	1.81e-05	0.483771	0.704	0.615	0.40039	5
MT2A1	2.22e-05	0.723414	0.732	0.693	0.490379	5
TMSB4X	0.000150717	0.291921	0.927	0.905	1	5
TPI11	0.000271493	0.444537	0.613	0.519	1	5
FTL1	0.000305421	0.564055	0.78	0.719	1	5
CNN31	0.000503007	0.516889	0.519	0.459	1	5
SPARC1	0.00118767	0.354204	0.634	0.519	1	5
ENO1	0.00150588	0.373361	0.641	0.582	1	5
S100A61	0.00192804	0.508792	0.652	0.556	1	5
RAC1	0.0037728	0.304918	0.557	0.451	1	5
PPIB	0.00510619	0.310771	0.516	0.412	1	5
SOD1	0.00559592	0.359439	0.53	0.44	1	5
TMSB101	0.00903797	0.26217	0.819	0.803	1	5

### Sheet: Pediatric_GSC_Cluster_Markers
GSC_Cluster_Pediatric_Group
Gene	p_val	avg_log2FC	pct.1	pct.2	p_val_adj	cluster
LOC729987	0.000196511	1.69129	0.625	0.663	1	1
IGFBP5	0.000871237	1.45702	0.571	0.531	1	1
OSMR	0.00058747	1.25069	0.673	0.726	1	1
LMNA	0.00679076	1.23156	0.521	0.47	1	1
MAFF	0.00375455	1.21358	0.589	0.624	1	1
MUC20	2.11e-05	1.1226	0.646	0.635	0.440631	1
HIP1R	0.00479811	1.09102	0.622	0.552	1	1
CMTM3	0.00678013	1.07913	0.521	0.491	1	1
GDPD1	0.00415044	1.01302	0.92	0.95	1	1
GNS	0.00122862	0.991055	0.827	0.829	1	1
UBE2Q2P3	0.000804636	0.971016	0.565	0.564	1	1
ANP32A-IT1	0.00118466	0.951015	0.792	0.79	1	1
ATP1B2	0.00148032	0.93719	0.789	0.771	1	1
TMF1	0.00433792	0.930065	0.625	0.577	1	1
TAGLN2	0.000844492	0.921361	0.533	0.473	1	1
AHR	0.000683597	0.915662	0.682	0.691	1	1
TMEM241	0.00224573	0.902179	0.688	0.676	1	1
TARS2	0.00378993	0.895409	0.768	0.824	1	1
LOC338817	6.11e-05	0.894153	0.449	0.511	1	1
RPL21P28	2.4e-37	0.877365	0.985	0.73	5.02e-33	1
FKBP9	0.00455851	0.870038	0.756	0.799	1	1
IFIT3	0.0011388	0.8432	0.673	0.696	1	1
PRCP	0.00183004	0.832203	0.598	0.578	1	1
BTG2	0.00835166	0.827575	0.533	0.436	1	1
ALS2CR8	0.00396917	0.824692	0.527	0.541	1	1
VIM	0.00753194	0.816349	0.539	0.503	1	1
CD63	1.99e-05	0.803078	0.857	0.821	0.414771	1
ZNF662	0.000699071	0.797371	0.81	0.751	1	1
CALCOCO1	0.00116993	0.784064	0.685	0.618	1	1
PNPO	0.001399	0.776592	0.961	0.969	1	1
ELMOD1	0.00198595	0.772679	0.753	0.765	1	1
ZNF490	0.000819082	0.771208	0.991	0.991	1	1
ELMO2	0.00970338	0.770672	0.518	0.506	1	1
PPP1R15A	7e-05	0.770366	0.679	0.672	1	1
AP5Z1	0.00178325	0.765519	0.783	0.807	1	1
PON2	0.0071493	0.764175	0.711	0.661	1	1
CTDSP2	2.46e-05	0.762791	0.562	0.585	0.513932	1
TSPO	0.000397102	0.747031	0.527	0.481	1	1
C9orf85	0.00162057	0.744042	0.649	0.699	1	1
RNF216P1	0.00708139	0.738832	0.536	0.478	1	1
ACTN4	0.000503844	0.735986	0.628	0.61	1	1
FAM60A	0.000582583	0.73225	0.607	0.555	1	1
IGSF8	0.0094451	0.722453	0.551	0.473	1	1
LMF1	0.000273337	0.71822	0.708	0.665	1	1
APPL2	0.00091475	0.711893	0.542	0.461	1	1
ADD1	0.00057578	0.706911	0.661	0.641	1	1
SOX9	0.000117998	0.699861	0.658	0.618	1	1
CSMD1	0.00176677	0.674317	0.565	0.572	1	1
ZNF460	0.000248698	0.672119	0.685	0.632	1	1
STX16	0.00738403	0.666572	0.741	0.69	1	1
RPL21	5.98e-103	2.34542	0.945	0.267	1.25e-98	2
PCDHGC4	3.09e-12	1.53975	0.58	0.39	6.45e-08	2
ATP2B4	2.31e-09	1.48798	0.606	0.493	4.83e-05	2
TSPYL2	3.44e-12	1.36549	0.599	0.379	7.18e-08	2
GAS5	1.95e-12	1.29128	0.87	0.748	4.08e-08	2
ATP1A2	1.6e-08	1.21031	0.541	0.375	0.000333559	2
GPR83	0.00140504	1.1851	0.524	0.481	1	2
FAM108B1	5.44e-05	1.16013	0.524	0.415	1	2
CCND1	2.18e-10	1.154	0.785	0.636	4.55e-06	2
LIAS	0.0060345	1.14741	0.583	0.525	1	2
COL9A1	6.17e-07	1.11906	0.58	0.415	0.0128889	2
LOC282997	0.00381535	1.10818	0.537	0.423	1	2
REC8	3.79e-14	1.09564	0.668	0.448	7.91e-10	2
TNR	9.18e-10	1.07779	0.661	0.499	1.92e-05	2
APOD	9.03e-10	1.06075	0.632	0.453	1.89e-05	2
PCDHGC3	2.19e-10	1.05298	0.668	0.538	4.58e-06	2
ZNF788	0.00569189	1.0176	0.752	0.657	1	2
IGFBP2	0.00103031	1.00227	0.736	0.616	1	2
B3GALNT2	0.00150503	0.998725	0.73	0.616	1	2
NTRK3	1.14e-10	0.983856	0.612	0.418	2.38e-06	2
KDM5B	1.79e-12	0.981225	0.72	0.484	3.73e-08	2
RPS27	1.31e-11	0.965436	0.987	0.952	2.73e-07	2
TNFRSF10B	3.9e-08	0.912366	0.7	0.609	0.000813451	2
KIF26B	2.08e-09	0.909943	0.508	0.333	4.34e-05	2
RPL9	4.22e-17	0.890553	0.987	0.957	8.81e-13	2
CSPG4	3.44e-06	0.877293	0.625	0.502	0.0718614	2
RPS19	2.09e-14	0.870545	0.99	0.976	4.36e-10	2
MRPS31P5	2.39e-05	0.861595	0.726	0.628	0.498334	2
PXDC1	4.73e-05	0.860335	0.606	0.487	0.988303	2
C1orf61	1.43e-13	0.851748	0.977	0.966	2.98e-09	2
CSMD3	6.64e-10	0.84561	0.58	0.376	1.39e-05	2
PCDH15	5.24e-05	0.843374	0.798	0.711	1	2
EPN2	3.24e-09	0.837077	0.932	0.834	6.76e-05	2
ST3GAL6	0.00383788	0.83508	0.593	0.532	1	2
DISC1	4.51e-08	0.833586	0.658	0.475	0.00094114	2
MYSM1	0.00251501	0.82671	0.508	0.414	1	2
AKAP6	3.51e-07	0.824113	0.567	0.448	0.00733148	2
PROM1	4.35e-07	0.821806	0.655	0.484	0.00908161	2
PMP2	7.44e-06	0.821335	0.694	0.588	0.155338	2
RPL23	7.37e-11	0.820296	0.938	0.919	1.54e-06	2
PDE4B	9.51e-07	0.812238	0.847	0.777	0.019864	2
EEF1A1	1.99e-10	0.794241	0.993	0.997	4.15e-06	2
TPM3P9	0.0042905	0.793574	0.723	0.619	1	2
RPL4	1e-09	0.78143	0.98	0.969	2.09e-05	2
EIF3F	3.99e-09	0.771625	0.857	0.756	8.33e-05	2
TPT1	6.84e-11	0.768909	0.945	0.951	1.43e-06	2
SEMA5A	1.81e-08	0.767502	0.941	0.862	0.000378356	2
RPL13	7.96e-19	0.767372	0.997	0.987	1.66e-14	2
RPS16	2.79e-10	0.762212	0.941	0.919	5.82e-06	2
C1orf21	6.83e-07	0.757852	0.697	0.595	0.0142512	2
DTL	4.05e-106	4.71712	0.878	0.112	8.46e-102	3
TK1	7.63e-76	4.66187	0.694	0.073	1.59e-71	3
CDC45	1.96e-86	4.56346	0.735	0.064	4.09e-82	3
CDC6	1.48e-83	4.49455	0.811	0.315	3.1e-79	3
RRM2	5.11e-123	4.40468	0.964	0.666	1.07e-118	3
MCM10	1.05e-90	4.18736	0.776	0.082	2.19e-86	3
KIAA0101	3.48e-113	4.17731	0.939	0.532	7.26e-109	3
RAD51	9.8e-68	4.17296	0.699	0.127	2.05e-63	3
RAD51AP1	8.33e-85	4.06675	0.816	0.126	1.74e-80	3
EXO1	2.26e-73	4.0627	0.633	0.042	4.71e-69	3
PKMYT1	1.79e-80	3.84421	0.73	0.078	3.75e-76	3
MLF1IP	7.05e-96	3.75804	0.929	0.24	1.47e-91	3
DHFR	4.4e-92	3.63636	0.888	0.356	9.18e-88	3
ZWINT	3.03e-91	3.60173	0.878	0.156	6.32e-87	3
TYMS	1.35e-100	3.59037	0.954	0.278	2.82e-96	3
ASF1B	1.08e-49	3.5763	0.556	0.066	2.25e-45	3
CDCA5	4.96e-68	3.52059	0.724	0.1	1.03e-63	3
ESCO2	5.29e-60	3.48566	0.592	0.054	1.1e-55	3
PCNA	2.11e-102	3.48112	0.974	0.386	4.41e-98	3
MCM2	6.87e-83	3.45604	0.923	0.31	1.43e-78	3
GINS2	1.3e-83	3.40597	0.872	0.189	2.72e-79	3
CENPK	7.15e-60	3.3495	0.745	0.157	1.49e-55	3
TCF19	2.97e-56	3.34067	0.607	0.073	6.21e-52	3
DUT	5e-79	3.30242	0.908	0.361	1.04e-74	3
MYBL2	2.07e-53	3.28168	0.577	0.071	4.33e-49	3
RAD54L	4.9e-47	3.26206	0.571	0.126	1.02e-42	3
CENPM	4.3e-53	3.18583	0.709	0.156	8.97e-49	3
MCM3	1.29e-78	3.17287	0.918	0.301	2.69e-74	3
MELK	7.59e-49	3.12917	0.673	0.188	1.58e-44	3
MCM6	1.96e-57	3.10386	0.801	0.239	4.1e-53	3
ATAD2	9.45e-67	3.10287	0.796	0.166	1.97e-62	3
MCM4	2.45e-72	3.10152	0.934	0.522	5.12e-68	3
CHAF1B	1.88e-53	3.07112	0.658	0.111	3.92e-49	3
HIST1H4C	4.75e-33	3.06657	0.719	0.406	9.92e-29	3
XRCC2	9.56e-52	3.06411	0.923	0.875	2e-47	3
FANCI	8.91e-63	3.04932	0.878	0.393	1.86e-58	3
E2F1	5.75e-47	3.04761	0.52	0.062	1.2e-42	3
ORC6	2.17e-73	3.03604	0.954	0.757	4.53e-69	3
POLD1	2.67e-40	3.02797	0.689	0.215	5.57e-36	3
FEN1	2.5e-64	3.00209	0.867	0.297	5.21e-60	3
FANCD2	3.08e-79	2.9703	0.934	0.58	6.43e-75	3
CLSPN	1.37e-111	2.90706	0.974	0.814	2.86e-107	3
HAUS8	1.02e-35	2.89602	0.582	0.143	2.14e-31	3
DSN1	4.59e-56	2.87787	0.719	0.153	9.59e-52	3
WDR76	6.21e-60	2.83173	0.903	0.64	1.3e-55	3
TRIP13	4.48e-32	2.81592	0.827	0.623	9.35e-28	3
NCAPG	5.87e-41	2.77633	0.597	0.125	1.23e-36	3
GMNN	3.36e-59	2.71214	0.832	0.246	7.02e-55	3
LIG1	4.79e-42	2.704	0.745	0.242	1e-37	3
PSMC3IP	1.29e-35	2.69912	0.617	0.176	2.69e-31	3
CCNB1	9.32e-76	6.92577	0.9	0.181	1.94e-71	4
PLK1	2.26e-71	6.8773	0.8	0.081	4.72e-67	4
CDC20	2.42e-62	5.68899	0.844	0.144	5.05e-58	4
NEK2	1.28e-82	5.42172	0.878	0.714	2.68e-78	4
CCNB2	4.92e-69	5.0021	0.933	0.212	1.03e-64	4
TROAP	2.42e-56	4.96049	0.8	0.127	5.04e-52	4
PTTG1	4.7e-77	4.88279	0.956	0.284	9.82e-73	4
KIF18A	8.2e-29	4.71463	0.567	0.15	1.71e-24	4
KIF20A	3.84e-44	4.71152	0.667	0.083	8.01e-40	4
UBE2C	5.8e-39	4.67522	0.789	0.248	1.21e-34	4
ASPM	5.16e-52	4.60655	0.867	0.221	1.08e-47	4
CDCA3	1.83e-27	4.60319	0.544	0.078	3.82e-23	4
AURKA	5.33e-27	4.55076	0.6	0.257	1.11e-22	4
FAM64A	7.43e-56	4.3703	0.9	0.205	1.55e-51	4
TOP2A	9.84e-53	4.31397	0.978	0.313	2.05e-48	4
CDKN3	6.29e-46	4.24909	0.8	0.143	1.31e-41	4
TTK	9.08e-31	4.16446	0.578	0.084	1.9e-26	4
ECT2	1.34e-74	4.14182	0.922	0.827	2.79e-70	4
RACGAP1	2.35e-40	4.11514	0.856	0.317	4.91e-36	4
TPX2	4.07e-56	4.09639	0.967	0.258	8.5e-52	4
CENPF	5.27e-61	4.08039	0.978	0.33	1.1e-56	4
KIF2C	7.18e-37	4.00251	0.733	0.146	1.5e-32	4
BUB1	4.23e-38	3.9745	0.722	0.14	8.83e-34	4
NUF2	6.02e-41	3.96993	0.811	0.187	1.26e-36	4
KIF4A	1.08e-45	3.94272	0.789	0.157	2.25e-41	4
CCNA2	3.57e-28	3.92074	0.656	0.161	7.46e-24	4
CENPE	2.85e-42	3.89027	0.689	0.15	5.96e-38	4
KNSTRN	3.47e-36	3.88782	0.811	0.25	7.25e-32	4
BUB1B	1.9e-36	3.88237	0.767	0.155	3.97e-32	4
ARL6IP1	7.46e-54	3.84063	1	0.876	1.56e-49	4
KIF23	7.27e-24	3.82901	0.544	0.111	1.52e-19	4
GAS2L3	2.75e-25	3.81337	0.533	0.078	5.75e-21	4
BIRC5	2.8e-56	3.7822	0.967	0.313	5.85e-52	4
NUSAP1	5.7e-55	3.77512	0.967	0.304	1.19e-50	4
TACC3	1.01e-35	3.73694	0.689	0.141	2.12e-31	4
CDCA8	3.22e-25	3.73007	0.522	0.122	6.72e-21	4
GTSE1	1.33e-41	3.66511	0.833	0.249	2.78e-37	4
CDCA2	2.22e-29	3.66414	0.6	0.097	4.64e-25	4
DLGAP5	1.72e-35	3.66193	0.622	0.072	3.59e-31	4
PRC1	8.45e-44	3.62445	0.867	0.273	1.76e-39	4
NCAPD2	2.94e-35	3.59843	0.789	0.39	6.15e-31	4
MKI67	1.36e-52	3.58559	0.933	0.274	2.83e-48	4
HMGB2	6.45e-52	3.52767	0.967	0.449	1.35e-47	4
PBK	9.67e-44	3.51673	0.889	0.209	2.02e-39	4
HJURP	5.04e-25	3.47975	0.744	0.477	1.05e-20	4
CKAP2	5.99e-41	3.42274	0.967	0.555	1.25e-36	4
KIFC1	7.24e-23	3.39969	0.622	0.176	1.51e-18	4
ARHGAP11A	3.04e-38	3.37215	0.811	0.593	6.35e-34	4
KIF14	1.22e-33	3.33554	0.733	0.39	2.55e-29	4
CKAP2L	1.57e-27	3.25775	0.611	0.12	3.28e-23	4
DLX6-AS1	1.06e-39	6.65142	0.733	0.449	2.22e-35	5
RND3	2.57e-23	5.65283	0.689	0.154	5.36e-19	5
SSTR2	2.18e-08	4.5587	0.556	0.335	0.000455338	5
IGFBPL1	4.62e-28	4.23815	0.889	0.583	9.65e-24	5
MYT1L	1.86e-21	4.07937	0.578	0.064	3.89e-17	5
RMST	7.26e-20	4.01074	0.667	0.112	1.52e-15	5
CELF4	7.74e-20	3.88336	0.667	0.159	1.61e-15	5
STMN2	1.13e-22	3.80642	0.844	0.344	2.36e-18	5
ZAK	3.3e-13	3.75179	0.778	0.603	6.88e-09	5
KCNH7	2.66e-15	3.70674	0.511	0.109	5.55e-11	5
MAPK8	1.79e-09	3.69518	0.511	0.266	3.73e-05	5
ZSWIM1	0.000183524	3.67482	0.889	0.809	1	5
LOC654433	2.91e-06	3.37187	0.556	0.393	0.0608078	5
MIAT	8.65e-18	3.36745	0.867	0.633	1.81e-13	5
SCN3B	5.63e-16	3.35301	0.667	0.482	1.18e-11	5
SERPINB9	1.1e-08	3.30984	0.689	0.696	0.000229924	5
NEDD4L	1.85e-10	3.21807	0.556	0.352	3.86e-06	5
CPM	0.00156264	3.21065	0.844	0.843	1	5
TMEM161B-AS1	1.9e-07	3.14727	0.511	0.237	0.00397045	5
SVOP	6.7e-08	3.0774	0.511	0.36	0.00139912	5
SPOCK1	5.61e-05	3.05515	0.511	0.348	1	5
DCX	8.78e-19	3.04695	0.889	0.854	1.83e-14	5
MEIS2	1.76e-08	3.00116	0.578	0.395	0.000366436	5
NANOG	6.7e-08	2.97871	0.689	0.699	0.0013981	5
ZMYM6	0.000430429	2.96148	0.556	0.491	1	5
NREP	3.52e-21	2.95118	0.911	0.659	7.36e-17	5
ELAVL4	7.14e-20	2.92801	0.889	0.397	1.49e-15	5
NRXN3	9.46e-12	2.91491	0.756	0.603	1.98e-07	5
DPYSL5	1.36e-09	2.88438	0.889	0.749	2.85e-05	5
KIAA0895L	3.15e-08	2.86805	0.578	0.39	0.000656635	5
LOC150568	1.97e-05	2.83959	0.511	0.24	0.411576	5
SRGAP2C	2.06e-06	2.79962	0.467	0.773	0.0429903	5
SIGLEC11	4.46e-12	2.7987	0.533	0.541	9.32e-08	5
STAG3L1	4.13e-07	2.78532	0.533	0.292	0.00862692	5
TUBB3	6.11e-13	2.77862	0.956	0.848	1.28e-08	5
ZC2HC1A	4.09e-08	2.73839	0.733	0.4	0.000854879	5
C9orf3	4.17e-06	2.71522	0.822	0.864	0.0870894	5
LOC256880	0.000207036	2.71012	0.511	0.429	1	5
TMEM130	6.84e-18	2.70325	0.689	0.548	1.43e-13	5
SPDYE8P	0.000294206	2.69654	0.644	0.522	1	5
ZNF283	0.00224613	2.66349	0.556	0.456	1	5
CD27-AS1	2.46e-07	2.65266	0.511	0.324	0.00513224	5
PTCHD2	5.99e-10	2.64474	0.511	0.14	1.25e-05	5
GSE1	1.44e-09	2.64237	0.756	0.429	3.01e-05	5
ROBO1	1.49e-06	2.59094	0.689	0.412	0.0311843	5
ING4	6.09e-05	2.58237	0.667	0.595	1	5
RUSC2	6.72e-06	2.57552	0.667	0.522	0.140222	5
ENC1	3.26e-05	2.57077	0.622	0.392	0.68076	5
FNBP1L	1.89e-10	2.55337	0.756	0.523	3.95e-06	5
NSG1	8.35e-07	2.55097	0.511	0.238	0.0174293	5

### Sheet: Common_cluster_markers
Common_markers
Gene_name	Adult_cluster	Pediatric_cluster
RPS13	1	2
RPL34	1	2
RPL26	1	2
RPL23	1	2
UQCRB	1	2
FTL	1	2
RPL24	1	2
RPS23	1	2
RPL35A	1	2
RPS3	1	2
S100A6	1	1
RPL22	1	2
RPS26	1	2
RPS8	1	2
RPS11	1	2
RPL11	1	2
RPL13AP5	1	2
RPL13A	1	2
TOP2A	2	3
HIST1H4C	2	3
CENPF	2	4
TUBA1B	2	3
HMGB2	2	3
HMGB1	2	3
HMGN2	2	3
PTTG1	2	4
TUBB	2	3
H2AFZ	2	3
NUCKS1	2	3
TUBA1C	2	4
H2AFV	2	3
ARL6IP1	2	4
HNRNPA2B1	2	3
PPIA	2	3
SNRPG	2	3
FUS	2	3
STMN1	2	3
IGFBP2	2	2
HNRNPD	2	3
MIF	2	3
UBB	2	4
RAN	2	3
RPS21	2	2
RBMX	2	4
HNRNPA3	2	3
SET	2	3
COX8A	2	3
UQCRQ	2	3
PFN1	2	3
HINT1	2	3
RPS29	2	2
ANAPC11	2	3
RPL27	2	2
HNRNPM	2	4
SUMO2	2	3
EEF1D	2	2
DBI	3	3
HSP90B1	3	4
CALM2	3	4
MAP2	3	2
CYCS	3	3
PTPRZ1	3	1
NPM1	3	2
CD63	3	1
LDHB	3	2
DDX5	3	5
BCAN	3	2
SLC25A5	3	3
S100B	4	2
C1orf61	4	2
FOS	4	1
B2M	4	4
FABP7	4	2
GPM6B	4	1
VIM	4	1
TMSB4X	5	5
